# Molecular subtypes of high-grade serous ovarian cancer across racial groups and gene expression platforms

**DOI:** 10.1101/2023.11.01.565179

**Authors:** Natalie R. Davidson, Mollie E. Barnard, Ariel A. Hippen, Amy Campbell, Courtney E. Johnson, Gregory P. Way, Brian K. Dalley, Andrew Berchuck, Lucas A. Salas, Lauren C. Peres, Jeffrey R. Marks, Joellen M. Schildkraut, Casey S. Greene, Jennifer A. Doherty

**Author notes:** Corresponding authors: 1. Mollie E. Barnard, ScD 72 E. Concord St. Boston, MA, 02118, 2. Natalie R. Davidson, PhD, Department of Biomedical Informatics University of Colorado, Anschutz Medical Campus 1890 N Revere Ct, Aurora, CO. **Conflict of interest declaration:** LCP received grant funding from Bristol Myers Squibb for work external to this manuscript. The remaining authors declare no potential conflicts of interest. Denotes equal contributions (Natalie R. Davidson, Mollie E. Barnard). Denotes equal contributions (Joellen M. Schildkraut, Casey S. Greene, Jennifer A. Doherty).

## Abstract

**Introduction:** High-grade serous carcinoma (HGSC) gene expression subtypes are associated with differential survival. We characterized HGSC gene expression in Black individuals and considered whether gene expression differences by race may contribute to poorer HGSC survival among Black versus non-Hispanic White individuals.

**Methods:** We included newly generated RNA-Seq data from Black and White individuals, and array-based genotyping data from four existing studies of White and Japanese individuals. We assigned subtypes using K-means clustering. Cluster- and dataset-specific gene expression patterns were summarized by moderated t-scores. We compared cluster-specific gene expression patterns across datasets by calculating the correlation between the summarized vectors of moderated t-scores. Following mapping to The Cancer Genome Atlas (TCGA)-derived HGSC subtypes, we used Cox proportional hazards models to estimate subtype-specific survival by dataset.

**Results:** Cluster-specific gene expression was similar across gene expression platforms. Comparing the Black study population to the White and Japanese study populations, the immunoreactive subtype was more common (39% versus 23%-28%) and the differentiated subtype less common (7% versus 22%-31%). Patterns of subtype-specific survival were similar between the Black and White populations with RNA-Seq data; compared to mesenchymal cases, the risk of death was similar for proliferative and differentiated cases and suggestively lower for immunoreactive cases (Black population HR=0.79 [0.55, 1.13], White population HR=0.86 [0.62, 1.19]).

**Conclusions:** A single, platform-agnostic pipeline can be used to assign HGSC gene expression subtypes. While the observed prevalence of HGSC subtypes varied by race, subtype-specific survival was similar.

**Statement of Significance:** A single pipeline was used to subtype ovarian high-grade serous carcinoma (HGSC) with array-based or RNA-Seq gene expression data. Subtype distributions differed by race, but subtype-specific survival was similar across racial groups.
