## Supplemental Tables and Note for "Molecular subtypes of high-grade serous ovarian cancer across racial groups and gene expression platforms": supp_table_3_main_AA_metadata_table.tsv

ID	ran_in_way_pipeline	ClusterK2_kmeans	ClusterK3_kmeans	ClusterK4_kmeans	ClusterK2_NMF	ClusterK3_NMF	ClusterK4_NMF	ClusterK4_kmeans_TCGA_names	external_HGSCsubtype_estimate	failed_seq	resequenced	low_qual	version	REMOVE_WHITE	REMOVE_NEOADJ	REMOVE_LOW_EXPRESSION	study	Sample_ID
19291X1	TRUE	1	1	1	1	1	1	Mesenchymal	NA	NA	NA	NA	full_run	NA	NA	NA	AA	NCO0003
19291X2	TRUE	1	1	1	1	1	1	Mesenchymal	NA	NA	NA	NA	full_run	NA	NA	NA	AA	NCO0028
18341X1	NA	NA	NA	NA	NA	NA	NA	NA	C4.DIF	NA	NA	NA	pilot	TRUE	NA	NA	AA	NCO0051
19291X3	TRUE	2	2	2	1	2	2	Proliferative	NA	NA	NA	NA	full_run	NA	NA	NA	AA	NCO0076
19291X4	TRUE	1	1	1	1	2	2	Mesenchymal	NA	NA	NA	NA	full_run	NA	NA	NA	AA	NCO0080
19291X5	TRUE	2	3	3	2	3	3	Immunoreactive	NA	NA	NA	NA	full_run	NA	NA	NA	AA	NCO0109
18341X22	TRUE	2	3	3	2	3	3	Immunoreactive	C2.IMM	NA	NA	NA	pilot	NA	NA	NA	AA	NCO0135
18341X4	NA	NA	NA	NA	NA	NA	NA	NA	C4.DIF	NA	NA	NA	pilot	TRUE	NA	NA	AA	NCO0148
18341X2	NA	NA	NA	NA	NA	NA	NA	NA	C4.DIF	NA	NA	NA	pilot	TRUE	NA	NA	AA	NCO0150
18341X46	NA	NA	NA	NA	NA	NA	NA	NA	C2.IMM	NA	NA	NA	pilot	TRUE	NA	NA	AA	NCO0176
18341X9	NA	NA	NA	NA	NA	NA	NA	NA	C1.MES	NA	NA	NA	pilot	TRUE	NA	NA	AA	NCO0208
19291X6	TRUE	2	2	2	2	2	4	Proliferative	NA	NA	NA	NA	full_run	NA	NA	NA	AA	NCO0210
19291X7	TRUE	1	1	3	1	1	3	Immunoreactive	NA	NA	NA	NA	full_run	NA	NA	NA	AA	NCO0268
19291X8	TRUE	2	2	4	2	3	4	Differentiated	NA	NA	re_seq	NA	full_run	NA	NA	NA	AA	NCO0269
19291X10	TRUE	2	3	3	2	3	3	Immunoreactive	NA	NA	NA	NA	full_run	NA	NA	NA	AA	NCO0273
19291X11	TRUE	1	3	3	2	1	3	Immunoreactive	NA	NA	NA	NA	full_run	NA	NA	NA	AA	NCO0277
19291X12	TRUE	1	3	3	2	3	3	Immunoreactive	NA	NA	NA	NA	full_run	NA	NA	NA	AA	NCO0362
19291X13	TRUE	2	2	2	1	2	2	Proliferative	NA	NA	NA	NA	full_run	NA	NA	NA	AA	NCO0365
18341X50	NA	NA	NA	NA	NA	NA	NA	NA	NA	NA	NA	NA	pilot	TRUE	NA	NA	AA	NCO0401
18341X23	TRUE	1	1	1	2	1	3	Mesenchymal	C1.MES	NA	NA	NA	pilot	NA	NA	NA	AA	NCO0403
19291X14	TRUE	2	2	2	1	2	2	Proliferative	NA	NA	NA	NA	full_run	NA	NA	NA	AA	NCO0428
18341X5	NA	NA	NA	NA	NA	NA	NA	NA	C1.MES	NA	NA	NA	pilot	TRUE	NA	NA	AA	NCO0468
19291X15	TRUE	2	3	3	2	3	3	Immunoreactive	NA	NA	NA	NA	full_run	NA	NA	NA	AA	NCO1654
18341X47	NA	NA	NA	NA	NA	NA	NA	NA	C4.DIF	NA	NA	NA	pilot	TRUE	NA	NA	AA	NCO0561
18341X3	NA	NA	NA	NA	NA	NA	NA	NA	C2.IMM	NA	NA	NA	pilot	TRUE	NA	NA	AA	NCO0563
19291X16	TRUE	1	1	1	2	3	4	Mesenchymal	NA	NA	NA	NA	full_run	NA	NA	NA	AA	NCO0600
18341X51	NA	NA	NA	NA	NA	NA	NA	NA	NA	NA	NA	NA	pilot	TRUE	NA	NA	AA	NCO0608
19291X17	TRUE	1	1	1	1	1	1	Mesenchymal	NA	NA	NA	NA	full_run	NA	NA	NA	AA	NCO0641
18341X24	NA	NA	NA	NA	NA	NA	NA	NA	C5.PRO	NA	NA	NA	pilot	TRUE	NA	NA	AA	NCO0710
18341X6	NA	NA	NA	NA	NA	NA	NA	NA	C2.IMM	NA	NA	NA	pilot	TRUE	NA	NA	AA	NCO0734
19291X18	TRUE	2	2	4	2	3	4	Differentiated	NA	NA	NA	NA	full_run	NA	NA	NA	AA	NCO0776
18341X25	NA	NA	NA	NA	NA	NA	NA	NA	C2.IMM	NA	NA	NA	pilot	TRUE	NA	NA	AA	NCO0777
19291X19	TRUE	2	3	3	2	3	3	Immunoreactive	NA	NA	NA	NA	full_run	NA	NA	NA	AA	NCO0809
19291X20	TRUE	2	2	2	2	3	3	Proliferative	NA	NA	re_seq	low_qual	full_run	NA	NA	NA	AA	NCO0813
19291X21	TRUE	2	2	2	1	2	4	Proliferative	NA	NA	NA	NA	full_run	NA	NA	NA	AA	NCO0844
19291X22	TRUE	2	3	3	2	3	3	Immunoreactive	NA	NA	NA	NA	full_run	NA	NA	NA	AA	NCO0884
19291X23	TRUE	1	1	3	2	1	3	Immunoreactive	NA	NA	NA	NA	full_run	NA	NA	NA	AA	NCO0899
19291X24	TRUE	2	2	2	2	2	4	Proliferative	NA	NA	NA	NA	full_run	NA	NA	NA	AA	NCO0908
19291X25	TRUE	1	3	3	2	3	3	Immunoreactive	NA	NA	NA	NA	full_run	NA	NA	NA	AA	NCO0918
19291X26	TRUE	2	3	3	2	3	3	Immunoreactive	NA	NA	NA	low_qual	full_run	NA	NA	NA	AA	NCO0977
19291X27	TRUE	1	1	1	1	1	1	Mesenchymal	NA	NA	NA	NA	full_run	NA	NA	NA	AA	NCO1026
19291X28	TRUE	2	2	2	2	2	4	Proliferative	NA	NA	NA	NA	full_run	NA	NA	NA	AA	NCO2014
19291X29	TRUE	2	1	3	2	3	4	Immunoreactive	NA	NA	NA	NA	full_run	NA	NA	NA	AA	NCO1063
18341X52	NA	NA	NA	NA	NA	NA	NA	NA	NA	NA	NA	NA	pilot	TRUE	NA	NA	AA	NCO1064
18341X42	NA	NA	NA	NA	NA	NA	NA	NA	C4.DIF	NA	NA	NA	pilot	TRUE	NA	NA	AA	NCO1065
19291X30	TRUE	1	3	3	2	1	3	Immunoreactive	NA	NA	NA	NA	full_run	NA	NA	NA	AA	NCO1143
18341X19	NA	NA	NA	NA	NA	NA	NA	NA	C2.IMM	NA	NA	NA	pilot	TRUE	NA	NA	AA	NCO1149
19291X31	TRUE	2	3	3	2	3	3	Immunoreactive	NA	NA	NA	NA	full_run	NA	NA	NA	AA	NCO1150
19291X32	TRUE	1	3	3	2	3	3	Immunoreactive	NA	NA	NA	NA	full_run	NA	NA	NA	AA	NCO1157
18341X10	TRUE	1	1	3	1	1	2	Immunoreactive	C4.DIF	NA	NA	NA	pilot	NA	NA	NA	AA	NCO1165
18341X26	TRUE	2	2	4	2	3	4	Differentiated	C5.PRO	NA	NA	NA	pilot	NA	NA	NA	AA	NCO1204
19291X33	TRUE	1	1	1	1	1	1	Mesenchymal	NA	NA	NA	NA	full_run	NA	NA	NA	AA	NCO1206
18341X27	TRUE	2	2	2	2	3	3	Proliferative	C4.DIF	NA	NA	NA	pilot	NA	NA	NA	AA	NCO1270
18341X48	NA	NA	NA	NA	NA	NA	NA	NA	C4.DIF	NA	NA	NA	pilot	TRUE	NA	NA	AA	NCO1282
18341X43	NA	NA	NA	NA	NA	NA	NA	NA	C1.MES	NA	NA	NA	pilot	TRUE	NA	NA	AA	NCO1285
18341X11	NA	NA	NA	NA	NA	NA	NA	NA	C1.MES	NA	NA	NA	pilot	TRUE	NA	NA	AA	NCO1297
18341X28	TRUE	2	2	2	1	2	2	Proliferative	C5.PRO	NA	NA	NA	pilot	NA	NA	NA	AA	NCO1321
18341X29	TRUE	2	2	2	2	3	4	Proliferative	C5.PRO	NA	NA	NA	pilot	NA	NA	NA	AA	NCO1373
19291X34	TRUE	1	1	1	1	1	1	Mesenchymal	NA	NA	NA	NA	full_run	NA	NA	NA	AA	NCO1703
18341X17	TRUE	2	3	3	2	3	3	Immunoreactive	C2.IMM	NA	NA	NA	pilot	NA	NA	NA	AA	NCO1705
18341X30	TRUE	2	3	3	2	3	3	Immunoreactive	C1.MES	NA	NA	NA	pilot	NA	NA	NA	AA	NCO1395
18341X31	NA	NA	NA	NA	NA	NA	NA	NA	C4.DIF	NA	NA	NA	pilot	NA	NA	TRUE	AA	NCO1477
18341X32	TRUE	2	2	2	2	3	4	Proliferative	C4.DIF	NA	NA	NA	pilot	NA	NA	NA	AA	NCO1478
18341X44	NA	NA	NA	NA	NA	NA	NA	NA	C1.MES	NA	NA	NA	pilot	TRUE	NA	NA	AA	NCO1508
18341X33	TRUE	2	2	2	1	2	2	Proliferative	C4.DIF	NA	NA	NA	pilot	NA	NA	NA	AA	NCO1557
18341X34	TRUE	2	2	2	1	2	2	Proliferative	C5.PRO	NA	NA	NA	pilot	NA	NA	NA	AA	NCO1574
18341X35	NA	NA	NA	NA	NA	NA	NA	NA	C1.MES	NA	NA	NA	pilot	NA	NA	TRUE	AA	NCO1590
18341X45	TRUE	2	3	3	2	3	3	Immunoreactive	C4.DIF	NA	NA	NA	pilot	NA	NA	NA	AA	NCO1727
18341X12	TRUE	2	2	2	2	3	2	Proliferative	C5.PRO	NA	NA	NA	pilot	NA	NA	NA	AA	NCO1728
18341X20	NA	NA	NA	NA	NA	NA	NA	NA	C5.PRO	NA	NA	NA	pilot	TRUE	NA	NA	AA	NCO1735
19291X36	TRUE	2	3	4	2	3	4	Differentiated	NA	NA	re_seq	low_qual	full_run	NA	NA	NA	AA	NCO1854
18341X36	TRUE	1	1	1	1	1	3	Mesenchymal	C2.IMM	NA	NA	NA	pilot	NA	NA	NA	AA	NCO1891
19291X37	TRUE	1	1	1	1	1	1	Mesenchymal	NA	NA	re_seq	NA	full_run	NA	NA	NA	AA	NCO1894
19291X38	TRUE	2	3	4	2	3	4	Differentiated	NA	NA	NA	low_qual	full_run	NA	NA	NA	AA	NCO1899
18341X13	TRUE	2	2	2	2	2	2	Proliferative	C4.DIF	NA	NA	NA	pilot	NA	NA	NA	AA	NCO1961
18341X14	TRUE	2	3	3	2	3	3	Immunoreactive	C4.DIF	NA	NA	NA	pilot	NA	NA	NA	AA	NCO2046
18341X38	TRUE	1	1	1	1	2	4	Mesenchymal	C1.MES	NA	NA	NA	pilot	NA	NA	NA	AA	NCO2049
19291X39	TRUE	1	1	1	2	1	1	Mesenchymal	NA	NA	NA	low_qual	full_run	NA	NA	NA	AA	NCO2064
18341X15	TRUE	1	1	1	1	2	4	Mesenchymal	C1.MES	NA	NA	NA	pilot	NA	NA	NA	AA	NCO2071
18341X39	NA	NA	NA	NA	NA	NA	NA	NA	C2.IMM	NA	NA	NA	pilot	NA	NA	TRUE	AA	NCO2075
18341X40	TRUE	2	2	2	2	3	3	Proliferative	C5.PRO	NA	NA	NA	pilot	NA	NA	NA	AA	NCO2082
19291X40	TRUE	2	3	4	2	3	4	Differentiated	NA	NA	NA	low_qual	full_run	NA	NA	NA	AA	NCO2133
18341X41	NA	NA	NA	NA	NA	NA	NA	NA	C4.DIF	NA	NA	NA	pilot	NA	NA	TRUE	AA	NCO2143
18341X18	NA	NA	NA	NA	NA	NA	NA	NA	C1.MES	NA	NA	NA	pilot	TRUE	NA	NA	AA	NCO2147
19291X41	TRUE	2	2	2	2	3	4	Proliferative	NA	NA	NA	NA	full_run	NA	NA	NA	AA	NCO2153
19291X42	TRUE	2	3	3	2	1	3	Immunoreactive	NA	NA	NA	NA	full_run	NA	NA	NA	AA	NCO2187
19291X43	NA	NA	NA	NA	NA	NA	NA	NA	NA	NA	re_seq	low_qual	full_run	NA	NA	TRUE	AA	NCO2193
18341X21	NA	NA	NA	NA	NA	NA	NA	NA	C5.PRO	NA	NA	NA	pilot	TRUE	NA	NA	AA	NCO2285
19291X44	TRUE	1	2	2	1	2	2	Proliferative	NA	NA	NA	NA	full_run	NA	NA	NA	AA	AAS0001
19291X45	NA	NA	NA	NA	NA	NA	NA	NA	NA	NA	NA	NA	full_run	NA	TRUE	NA	AA	AAS0007
19291X46	TRUE	2	3	3	2	3	4	Immunoreactive	NA	NA	NA	NA	full_run	NA	NA	NA	AA	AAS0008
19291X47	TRUE	2	3	3	2	3	3	Immunoreactive	NA	NA	NA	NA	full_run	NA	NA	NA	AA	AAS0009
19291X48	NA	NA	NA	NA	NA	NA	NA	NA	NA	NA	NA	NA	full_run	NA	TRUE	NA	AA	AAS0012
19291X49	TRUE	1	1	1	1	1	4	Mesenchymal	NA	NA	NA	NA	full_run	NA	NA	NA	AA	AAS0013
19291X50	TRUE	1	3	3	2	1	3	Immunoreactive	NA	NA	NA	NA	full_run	NA	NA	NA	AA	AAS0014
19291X51	NA	NA	NA	NA	NA	NA	NA	NA	NA	NA	NA	NA	full_run	NA	TRUE	NA	AA	AAS0015
19291X52	TRUE	1	1	1	1	1	1	Mesenchymal	NA	NA	NA	NA	full_run	NA	NA	NA	AA	AAS0016
19291X53	TRUE	2	2	4	2	3	4	Differentiated	NA	NA	NA	NA	full_run	NA	NA	NA	AA	AAS0017
19291X54	TRUE	2	2	2	2	3	3	Proliferative	NA	NA	NA	NA	full_run	NA	NA	NA	AA	AAS0018
19291X55	TRUE	2	2	2	2	2	2	Proliferative	NA	NA	NA	NA	full_run	NA	NA	NA	AA	AAS0019
19291X56	TRUE	2	2	2	1	2	4	Proliferative	NA	NA	NA	NA	full_run	NA	NA	NA	AA	AAS0022
19291X58	TRUE	2	2	2	2	2	4	Proliferative	NA	NA	NA	NA	full_run	NA	NA	NA	AA	AAS0025
19291X59	TRUE	2	2	2	2	3	2	Proliferative	NA	NA	NA	NA	full_run	NA	NA	NA	AA	AAS0026
19291X60	TRUE	2	3	4	2	3	4	Differentiated	NA	NA	re_seq	low_qual	full_run	NA	NA	NA	AA	AAS0028
19291X61	NA	NA	NA	NA	NA	NA	NA	NA	NA	NA	NA	NA	full_run	NA	TRUE	NA	AA	AAS0030
19291X62	NA	NA	NA	NA	NA	NA	NA	NA	NA	NA	NA	NA	full_run	NA	TRUE	NA	AA	AAS0031
19291X63	TRUE	2	2	4	2	3	4	Differentiated	NA	NA	NA	NA	full_run	NA	NA	NA	AA	AAS0032
19291X64	TRUE	2	2	2	2	3	4	Proliferative	NA	NA	NA	NA	full_run	NA	NA	NA	AA	AAS0033
19291X65	TRUE	2	3	3	2	3	3	Immunoreactive	NA	NA	NA	NA	full_run	NA	NA	NA	AA	AAS0034
19291X66	NA	NA	NA	NA	NA	NA	NA	NA	NA	NA	NA	NA	full_run	NA	TRUE	NA	AA	AAS0035
19291X67	TRUE	1	1	3	1	1	3	Immunoreactive	NA	NA	NA	NA	full_run	NA	NA	NA	AA	AAS0036
19291X68	TRUE	2	2	4	2	3	4	Differentiated	NA	NA	NA	NA	full_run	NA	NA	NA	AA	AAS0037
19291X69	NA	NA	NA	NA	NA	NA	NA	NA	NA	NA	NA	NA	full_run	NA	TRUE	NA	AA	AAS0040
19291X70	TRUE	2	2	2	1	2	2	Proliferative	NA	NA	NA	NA	full_run	NA	NA	NA	AA	AAS0044
19291X71	TRUE	2	3	3	2	3	3	Immunoreactive	NA	NA	NA	NA	full_run	NA	NA	NA	AA	AAS0046
19291X72	TRUE	2	2	2	1	2	4	Proliferative	NA	NA	NA	NA	full_run	NA	NA	NA	AA	AAS0049
19291X73	NA	NA	NA	NA	NA	NA	NA	NA	NA	NA	NA	low_qual	full_run	NA	TRUE	NA	AA	AAS0050
19291X74	TRUE	1	1	1	1	1	1	Mesenchymal	NA	NA	NA	NA	full_run	NA	NA	NA	AA	AAS0051
19291X75	TRUE	1	1	1	1	1	1	Mesenchymal	NA	NA	NA	NA	full_run	NA	NA	NA	AA	AAS0052
19291X76	TRUE	1	1	1	1	1	1	Mesenchymal	NA	NA	NA	NA	full_run	NA	NA	NA	AA	AAS0055
19291X77	TRUE	1	1	3	2	1	3	Immunoreactive	NA	NA	NA	NA	full_run	NA	NA	NA	AA	AAS0056
19291X78	TRUE	1	1	1	2	3	3	Mesenchymal	NA	NA	NA	NA	full_run	NA	NA	NA	AA	AAS0058
19291X79	TRUE	1	1	1	1	1	1	Mesenchymal	NA	NA	NA	NA	full_run	NA	NA	NA	AA	AAS0059
19291X80	TRUE	2	2	2	2	2	4	Proliferative	NA	NA	NA	NA	full_run	NA	NA	NA	AA	AAS0061
19291X81	TRUE	1	1	1	2	1	3	Mesenchymal	NA	NA	NA	NA	full_run	NA	NA	NA	AA	AAS0062
19291X82	TRUE	2	2	2	1	2	2	Proliferative	NA	NA	NA	NA	full_run	NA	NA	NA	AA	AAS0064
19291X83	TRUE	1	2	2	1	2	4	Proliferative	NA	NA	NA	NA	full_run	NA	NA	NA	AA	AAS0065
19291X84	TRUE	2	2	2	2	3	2	Proliferative	NA	NA	NA	NA	full_run	NA	NA	NA	AA	AAS0066
19291X85	NA	NA	NA	NA	NA	NA	NA	NA	NA	NA	NA	NA	full_run	NA	TRUE	NA	AA	AAS0068
19291X86	TRUE	2	3	3	2	3	3	Immunoreactive	NA	NA	NA	NA	full_run	NA	NA	NA	AA	AAS0073
19291X87	TRUE	1	2	2	1	2	2	Proliferative	NA	NA	NA	NA	full_run	NA	NA	NA	AA	AAS0074
19291X88	TRUE	1	1	1	1	1	3	Mesenchymal	NA	NA	NA	NA	full_run	NA	NA	NA	AA	AAS0079
19291X89	NA	NA	NA	NA	NA	NA	NA	NA	NA	NA	NA	NA	full_run	NA	TRUE	NA	AA	AAS0080
19291X90	TRUE	2	3	3	2	3	3	Immunoreactive	NA	NA	NA	NA	full_run	NA	NA	NA	AA	AAS0081
19291X91	NA	NA	NA	NA	NA	NA	NA	NA	NA	NA	NA	NA	full_run	NA	TRUE	NA	AA	AAS0082
19291X92	TRUE	1	1	1	1	1	4	Mesenchymal	NA	NA	NA	NA	full_run	NA	NA	NA	AA	AAS0084
19291X93	NA	NA	NA	NA	NA	NA	NA	NA	NA	NA	NA	NA	full_run	NA	TRUE	NA	AA	AAS0085
19291X94	TRUE	1	1	1	1	1	1	Mesenchymal	NA	NA	NA	NA	full_run	NA	NA	NA	AA	AAS0086
19291X95	TRUE	1	2	2	1	2	2	Proliferative	NA	NA	NA	NA	full_run	NA	NA	NA	AA	AAS0088
19291X96	NA	NA	NA	NA	NA	NA	NA	NA	NA	NA	NA	NA	full_run	NA	TRUE	NA	AA	AAS0093
19291X97	TRUE	1	1	1	1	1	1	Mesenchymal	NA	NA	NA	NA	full_run	NA	NA	NA	AA	AAS0094
19291X98	TRUE	2	3	3	2	3	3	Immunoreactive	NA	NA	NA	NA	full_run	NA	NA	NA	AA	AAS0095
19291X99	TRUE	1	1	1	1	1	1	Mesenchymal	NA	NA	NA	NA	full_run	NA	NA	NA	AA	AAS0097
19291X100	TRUE	2	3	4	2	3	3	Differentiated	NA	NA	NA	low_qual	full_run	NA	NA	NA	AA	AAS0099
19291X101	TRUE	1	1	3	1	1	3	Immunoreactive	NA	NA	NA	NA	full_run	NA	NA	NA	AA	AAS0100
19291X102	TRUE	1	1	1	1	1	1	Mesenchymal	NA	NA	NA	low_qual	full_run	NA	NA	NA	AA	AAS0101
19291X103	TRUE	2	3	3	1	3	3	Immunoreactive	NA	NA	NA	NA	full_run	NA	NA	NA	AA	AAS0104
19291X104	TRUE	1	1	1	1	1	1	Mesenchymal	NA	NA	NA	NA	full_run	NA	NA	NA	AA	AAS0105
19291X105	NA	NA	NA	NA	NA	NA	NA	NA	NA	NA	NA	NA	full_run	NA	TRUE	NA	AA	AAS0107
19291X106	TRUE	1	1	1	2	1	3	Mesenchymal	NA	NA	NA	NA	full_run	NA	NA	NA	AA	AAS0111
19291X107	TRUE	2	3	3	2	3	3	Immunoreactive	NA	NA	NA	NA	full_run	NA	NA	NA	AA	AAS0112
19291X108	TRUE	2	3	3	2	3	3	Immunoreactive	NA	NA	NA	low_qual	full_run	NA	NA	NA	AA	AAS0113
19291X109	TRUE	2	2	2	2	3	4	Proliferative	NA	NA	NA	low_qual	full_run	NA	NA	NA	AA	AAS0114
19291X110	TRUE	1	3	3	2	3	3	Immunoreactive	NA	NA	NA	NA	full_run	NA	NA	NA	AA	AAS0115
19291X111	TRUE	1	1	3	2	1	3	Immunoreactive	NA	NA	NA	NA	full_run	NA	NA	NA	AA	AAS0116
19291X112	NA	NA	NA	NA	NA	NA	NA	NA	NA	NA	NA	NA	full_run	NA	TRUE	NA	AA	AAS0117
19291X113	TRUE	1	1	3	2	3	4	Immunoreactive	NA	NA	NA	NA	full_run	NA	NA	NA	AA	AAS0118
19291X114	TRUE	1	1	1	1	2	4	Mesenchymal	NA	NA	NA	NA	full_run	NA	NA	NA	AA	AAS0119
19291X115	TRUE	2	2	2	2	3	4	Proliferative	NA	NA	NA	NA	full_run	NA	NA	NA	AA	AAS0121
19291X116	TRUE	2	2	2	1	2	2	Proliferative	NA	NA	NA	NA	full_run	NA	NA	NA	AA	AAS0122
19291X117	TRUE	2	3	3	2	3	3	Immunoreactive	NA	NA	NA	NA	full_run	NA	NA	NA	AA	AAS0123
19291X118	NA	NA	NA	NA	NA	NA	NA	NA	NA	NA	NA	NA	full_run	NA	TRUE	NA	AA	AAS0124
19291X119	TRUE	2	3	2	2	3	3	Proliferative	NA	NA	NA	NA	full_run	NA	NA	NA	AA	AAS0125
19291X120	TRUE	2	3	3	2	3	3	Immunoreactive	NA	NA	NA	NA	full_run	NA	NA	NA	AA	AAS0128
19291X121	TRUE	2	3	3	2	3	3	Immunoreactive	NA	NA	NA	NA	full_run	NA	NA	NA	AA	AAS0131
19291X122	TRUE	2	2	2	2	2	2	Proliferative	NA	NA	NA	NA	full_run	NA	NA	NA	AA	AAS0132
19291X123	TRUE	2	3	4	2	3	4	Differentiated	NA	NA	NA	NA	full_run	NA	NA	NA	AA	AAS0137
19291X125	TRUE	2	3	3	2	3	3	Immunoreactive	NA	NA	NA	NA	full_run	NA	NA	NA	AA	AAS0141
19291X126	NA	NA	NA	NA	NA	NA	NA	NA	NA	NA	NA	NA	full_run	NA	TRUE	NA	AA	AAS0143
19291X127	TRUE	1	1	1	1	1	1	Mesenchymal	NA	NA	NA	NA	full_run	NA	NA	NA	AA	AAS0147
19291X128	NA	NA	NA	NA	NA	NA	NA	NA	NA	NA	NA	NA	full_run	NA	TRUE	NA	AA	AAS0150
19291X129	TRUE	1	1	1	1	1	4	Mesenchymal	NA	NA	NA	NA	full_run	NA	NA	NA	AA	AAS0154
19291X130	TRUE	2	2	2	1	2	2	Proliferative	NA	NA	NA	NA	full_run	NA	NA	NA	AA	AAS0157
19291X131	NA	NA	NA	NA	NA	NA	NA	NA	NA	NA	NA	NA	full_run	NA	TRUE	NA	AA	AAS0158
19291X132	TRUE	2	3	3	2	3	3	Immunoreactive	NA	NA	NA	NA	full_run	NA	NA	NA	AA	AAS0160
19291X133	NA	NA	NA	NA	NA	NA	NA	NA	NA	NA	NA	NA	full_run	NA	TRUE	NA	AA	AAS0162
19291X134	TRUE	1	3	3	2	1	3	Immunoreactive	NA	NA	NA	NA	full_run	NA	NA	NA	AA	AAS0163
19291X135	TRUE	2	3	3	2	3	3	Immunoreactive	NA	NA	NA	NA	full_run	NA	NA	NA	AA	AAS0165
19291X136	TRUE	1	2	2	1	3	2	Proliferative	NA	NA	NA	NA	full_run	NA	NA	NA	AA	AAS0167
19291X137	TRUE	1	1	1	1	1	3	Mesenchymal	NA	NA	NA	NA	full_run	NA	NA	NA	AA	AAS0170
19291X138	NA	NA	NA	NA	NA	NA	NA	NA	NA	NA	NA	NA	full_run	NA	TRUE	NA	AA	AAS0173
19291X139	TRUE	1	1	1	1	1	1	Mesenchymal	NA	NA	NA	NA	full_run	NA	NA	NA	AA	AAS0174
19291X140	NA	NA	NA	NA	NA	NA	NA	NA	NA	NA	NA	NA	full_run	NA	TRUE	NA	AA	AAS0178
19291X141	TRUE	1	1	1	1	1	1	Mesenchymal	NA	NA	NA	NA	full_run	NA	NA	NA	AA	AAS0187
19291X142	NA	NA	NA	NA	NA	NA	NA	NA	NA	NA	NA	NA	full_run	NA	TRUE	NA	AA	AAS0189
19291X143	TRUE	1	3	3	2	1	3	Immunoreactive	NA	NA	NA	NA	full_run	NA	NA	NA	AA	AAS0193
19291X144	TRUE	2	3	3	2	3	3	Immunoreactive	NA	NA	NA	NA	full_run	NA	NA	NA	AA	AAS0194
19291X145	TRUE	1	1	1	1	1	1	Mesenchymal	NA	NA	NA	NA	full_run	NA	NA	NA	AA	AAS0195
19291X146	TRUE	1	1	1	1	2	4	Mesenchymal	NA	NA	NA	NA	full_run	NA	NA	NA	AA	AAS0198
19291X147	TRUE	1	2	2	1	2	2	Proliferative	NA	NA	NA	NA	full_run	NA	NA	NA	AA	AAS0199
19291X148	TRUE	1	1	1	1	2	2	Mesenchymal	NA	NA	NA	NA	full_run	NA	NA	NA	AA	AAS0201
19291X149	TRUE	2	2	2	2	2	4	Proliferative	NA	NA	NA	NA	full_run	NA	NA	NA	AA	AAS0202
19291X150	TRUE	1	1	1	1	1	1	Mesenchymal	NA	NA	NA	NA	full_run	NA	NA	NA	AA	AAS0204
19291X151	TRUE	1	3	3	2	1	3	Immunoreactive	NA	NA	NA	NA	full_run	NA	NA	NA	AA	AAS0206
19291X152	NA	NA	NA	NA	NA	NA	NA	NA	NA	NA	NA	NA	full_run	NA	TRUE	NA	AA	AAS0210
19291X153	TRUE	1	1	3	1	1	3	Immunoreactive	NA	NA	NA	NA	full_run	NA	NA	NA	AA	AAS0212
19291X154	NA	NA	NA	NA	NA	NA	NA	NA	NA	NA	NA	NA	full_run	NA	TRUE	NA	AA	AAS0213
19291X155	TRUE	1	1	1	1	1	2	Mesenchymal	NA	NA	NA	NA	full_run	NA	NA	NA	AA	AAS0214
19291X156	TRUE	2	3	3	2	3	3	Immunoreactive	NA	NA	NA	NA	full_run	NA	NA	NA	AA	AAS0218
19291X157	NA	NA	NA	NA	NA	NA	NA	NA	NA	NA	NA	NA	full_run	NA	TRUE	NA	AA	AAS0220
19291X158	TRUE	1	1	3	1	1	3	Immunoreactive	NA	NA	NA	NA	full_run	NA	NA	NA	AA	AAS0223
19291X159	NA	NA	NA	NA	NA	NA	NA	NA	NA	NA	NA	NA	full_run	NA	TRUE	NA	AA	AAS0224
19291X160	NA	NA	NA	NA	NA	NA	NA	NA	NA	NA	NA	NA	full_run	NA	TRUE	NA	AA	AAS0226
19291X161	TRUE	1	1	1	1	1	1	Mesenchymal	NA	NA	NA	NA	full_run	NA	NA	NA	AA	AAS0227
19291X162	TRUE	1	3	3	2	1	3	Immunoreactive	NA	NA	NA	NA	full_run	NA	NA	NA	AA	AAS0230
19291X163	NA	NA	NA	NA	NA	NA	NA	NA	NA	NA	NA	NA	full_run	NA	TRUE	NA	AA	AAS0238
19291X164	NA	NA	NA	NA	NA	NA	NA	NA	NA	NA	NA	low_qual	full_run	NA	NA	TRUE	AA	AAS0240
19291X165	TRUE	2	3	3	2	3	3	Immunoreactive	NA	NA	re_seq	low_qual	full_run	NA	NA	NA	AA	AAS0245
19291X166	NA	NA	NA	NA	NA	NA	NA	NA	NA	NA	NA	NA	full_run	NA	TRUE	NA	AA	AAS0247
19291X167	TRUE	2	1	4	2	3	4	Differentiated	NA	NA	NA	NA	full_run	NA	NA	NA	AA	AAS0248
19291X168	TRUE	2	3	3	2	3	3	Immunoreactive	NA	NA	NA	NA	full_run	NA	NA	NA	AA	AAS0249
19291X169	TRUE	1	1	1	1	2	4	Mesenchymal	NA	NA	NA	NA	full_run	NA	NA	NA	AA	AAS0250
19291X170	NA	NA	NA	NA	NA	NA	NA	NA	NA	NA	NA	NA	full_run	NA	TRUE	NA	AA	AAS0251
19291X171	TRUE	1	1	1	1	1	1	Mesenchymal	NA	NA	NA	NA	full_run	NA	NA	NA	AA	AAS0252
19291X172	TRUE	1	1	1	1	1	1	Mesenchymal	NA	NA	NA	NA	full_run	NA	NA	NA	AA	AAS0255
19291X173	TRUE	2	3	3	2	3	3	Immunoreactive	NA	NA	NA	NA	full_run	NA	NA	NA	AA	AAS0257
19291X174	TRUE	1	1	1	1	1	1	Mesenchymal	NA	NA	NA	NA	full_run	NA	NA	NA	AA	AAS0258
19291X176	TRUE	1	1	1	1	1	1	Mesenchymal	NA	NA	NA	NA	full_run	NA	NA	NA	AA	AAS0260
19291X177	TRUE	2	2	2	2	2	4	Proliferative	NA	NA	NA	NA	full_run	NA	NA	NA	AA	AAS0262
19291X178	TRUE	2	3	3	2	3	3	Immunoreactive	NA	NA	NA	low_qual	full_run	NA	NA	NA	AA	AAS0265
19291X179	TRUE	2	3	3	2	3	3	Immunoreactive	NA	NA	NA	NA	full_run	NA	NA	NA	AA	AAS0266
19291X180	TRUE	1	3	3	2	1	3	Immunoreactive	NA	NA	NA	NA	full_run	NA	NA	NA	AA	AAS0267
19291X181	TRUE	1	1	1	1	1	1	Mesenchymal	NA	NA	NA	NA	full_run	NA	NA	NA	AA	AAS0268
19291X182	TRUE	1	3	3	2	3	3	Immunoreactive	NA	NA	NA	NA	full_run	NA	NA	NA	AA	AAS0270
19291X183	TRUE	2	3	3	2	3	3	Immunoreactive	NA	NA	NA	NA	full_run	NA	NA	NA	AA	AAS0273
19291X184	NA	NA	NA	NA	NA	NA	NA	NA	NA	NA	NA	NA	full_run	NA	TRUE	NA	AA	AAS0276
19291X185	TRUE	2	2	2	2	3	3	Proliferative	NA	NA	NA	NA	full_run	NA	NA	NA	AA	AAS0278
19291X186	TRUE	1	1	1	1	1	1	Mesenchymal	NA	NA	NA	NA	full_run	NA	NA	NA	AA	AAS0282
19291X187	TRUE	2	3	3	2	3	3	Immunoreactive	NA	NA	re_seq	NA	full_run	NA	NA	NA	AA	AAS0283
19291X188	TRUE	2	3	3	2	3	3	Immunoreactive	NA	NA	re_seq	NA	full_run	NA	NA	NA	AA	AAS0288
19291X189	TRUE	2	2	2	2	3	4	Proliferative	NA	NA	NA	NA	full_run	NA	NA	NA	AA	AAS0296
19291X190	NA	NA	NA	NA	NA	NA	NA	NA	NA	NA	NA	low_qual	full_run	NA	NA	TRUE	AA	AAS0297
19291X191	TRUE	1	1	1	1	1	1	Mesenchymal	NA	NA	NA	NA	full_run	NA	NA	NA	AA	AAS0300
19291X192	TRUE	2	2	2	2	3	3	Proliferative	NA	NA	NA	NA	full_run	NA	NA	NA	AA	AAS0304
19291X193	TRUE	1	3	3	2	3	3	Immunoreactive	NA	NA	NA	NA	full_run	NA	NA	NA	AA	AAS0305
19291X194	TRUE	1	1	3	1	1	3	Immunoreactive	NA	NA	NA	NA	full_run	NA	NA	NA	AA	AAS0308
19291X195	NA	NA	NA	NA	NA	NA	NA	NA	NA	NA	NA	NA	full_run	NA	TRUE	NA	AA	AAS0309
19291X196	NA	NA	NA	NA	NA	NA	NA	NA	NA	NA	NA	NA	full_run	NA	TRUE	NA	AA	AAS0310
19291X197	NA	NA	NA	NA	NA	NA	NA	NA	NA	NA	NA	low_qual	full_run	NA	NA	TRUE	AA	AAS0311
19291X198	TRUE	2	3	3	2	3	3	Immunoreactive	NA	NA	NA	NA	full_run	NA	NA	NA	AA	AAS0313
19291X199	TRUE	1	1	1	2	3	3	Mesenchymal	NA	NA	NA	NA	full_run	NA	NA	NA	AA	AAS0314
19291X200	TRUE	1	1	1	1	2	2	Mesenchymal	NA	NA	NA	NA	full_run	NA	NA	NA	AA	AAS0315
19291X201	TRUE	2	3	3	2	3	3	Immunoreactive	NA	NA	NA	NA	full_run	NA	NA	NA	AA	AAS0317
19291X202	TRUE	1	1	1	1	1	1	Mesenchymal	NA	NA	NA	NA	full_run	NA	NA	NA	AA	AAS0321
19291X203	TRUE	1	1	3	2	1	3	Immunoreactive	NA	NA	NA	NA	full_run	NA	NA	NA	AA	AAS0322
19291X204	TRUE	2	3	3	2	3	3	Immunoreactive	NA	NA	NA	NA	full_run	NA	NA	NA	AA	AAS0328
19291X205	TRUE	2	3	3	2	3	3	Immunoreactive	NA	NA	re_seq	NA	full_run	NA	NA	NA	AA	AAS0329
19291X206	TRUE	1	3	4	2	3	4	Differentiated	NA	NA	re_seq	low_qual	full_run	NA	NA	NA	AA	AAS0333
19291X207	TRUE	1	1	1	1	1	1	Mesenchymal	NA	NA	NA	NA	full_run	NA	NA	NA	AA	AAS0334
19291X208	TRUE	2	3	3	2	3	3	Immunoreactive	NA	NA	NA	NA	full_run	NA	NA	NA	AA	AAS0336
19291X209	TRUE	1	2	2	1	2	2	Proliferative	NA	NA	NA	NA	full_run	NA	NA	NA	AA	AAS0337
19291X210	TRUE	1	1	1	1	1	1	Mesenchymal	NA	NA	NA	NA	full_run	NA	NA	NA	AA	AAS0338
19291X211	TRUE	1	1	1	1	1	1	Mesenchymal	NA	NA	NA	NA	full_run	NA	NA	NA	AA	AAS0340
19291X212	TRUE	1	1	1	1	1	1	Mesenchymal	NA	NA	NA	NA	full_run	NA	NA	NA	AA	AAS0341
19291X213	TRUE	1	2	2	1	2	4	Proliferative	NA	NA	NA	NA	full_run	NA	NA	NA	AA	AAS0342
19291X214	TRUE	1	1	1	1	1	4	Mesenchymal	NA	NA	NA	NA	full_run	NA	NA	NA	AA	AAS0351
19291X215	TRUE	1	1	1	2	1	3	Mesenchymal	NA	NA	NA	NA	full_run	NA	NA	NA	AA	AAS0352
19291X216	TRUE	2	3	3	2	3	3	Immunoreactive	NA	NA	NA	NA	full_run	NA	NA	NA	AA	AAS0356
19291X217	TRUE	1	3	3	2	3	3	Immunoreactive	NA	NA	NA	NA	full_run	NA	NA	NA	AA	AAS0357
19291X218	NA	NA	NA	NA	NA	NA	NA	NA	NA	NA	NA	NA	full_run	NA	TRUE	NA	AA	AAS0358
19291X219	NA	NA	NA	NA	NA	NA	NA	NA	NA	NA	NA	NA	full_run	NA	TRUE	NA	AA	AAS0361
19291X220	TRUE	2	2	2	2	2	4	Proliferative	NA	NA	NA	NA	full_run	NA	NA	NA	AA	AAS0365
19291X221	TRUE	1	3	3	2	1	3	Immunoreactive	NA	NA	NA	NA	full_run	NA	NA	NA	AA	AAS0374
19291X222	TRUE	1	1	3	2	1	3	Immunoreactive	NA	NA	NA	NA	full_run	NA	NA	NA	AA	AAS0375
19291X223	TRUE	2	2	2	2	3	4	Proliferative	NA	NA	NA	NA	full_run	NA	NA	NA	AA	AAS0386
19291X224	NA	NA	NA	NA	NA	NA	NA	NA	NA	NA	NA	NA	full_run	NA	TRUE	NA	AA	AAS0389
19291X225	NA	NA	NA	NA	NA	NA	NA	NA	NA	NA	NA	NA	full_run	NA	TRUE	NA	AA	AAS0391
19291X226	TRUE	1	1	1	1	1	1	Mesenchymal	NA	NA	NA	NA	full_run	NA	NA	NA	AA	AAS0392
19291X227	TRUE	2	3	3	2	3	3	Immunoreactive	NA	NA	NA	low_qual	full_run	NA	NA	NA	AA	AAS0394
19291X228	TRUE	1	1	1	1	1	1	Mesenchymal	NA	NA	NA	NA	full_run	NA	NA	NA	AA	AAS0395
19291X229	TRUE	1	1	1	2	1	1	Mesenchymal	NA	NA	NA	NA	full_run	NA	NA	NA	AA	AAS0396
19291X230	TRUE	1	3	3	2	1	3	Immunoreactive	NA	NA	NA	NA	full_run	NA	NA	NA	AA	AAS0399
19291X231	TRUE	1	2	2	1	2	4	Proliferative	NA	NA	NA	NA	full_run	NA	NA	NA	AA	AAS0400
19291X232	TRUE	2	2	2	2	3	4	Proliferative	NA	NA	NA	NA	full_run	NA	NA	NA	AA	AAS0401
19291X233	NA	NA	NA	NA	NA	NA	NA	NA	NA	NA	NA	NA	full_run	NA	TRUE	NA	AA	AAS0403
19291X234	TRUE	1	2	2	1	2	2	Proliferative	NA	NA	NA	NA	full_run	NA	NA	NA	AA	AAS0404
19291X235	TRUE	1	1	3	1	1	3	Immunoreactive	NA	NA	NA	NA	full_run	NA	NA	NA	AA	AAS0406
19291X236	NA	NA	NA	NA	NA	NA	NA	NA	NA	NA	NA	low_qual	full_run	NA	TRUE	NA	AA	AAS0407
19291X237	TRUE	2	2	4	2	3	4	Differentiated	NA	NA	NA	low_qual	full_run	NA	NA	NA	AA	AAS0408
19291X238	TRUE	2	2	4	2	3	4	Differentiated	NA	NA	NA	NA	full_run	NA	NA	NA	AA	AAS0409
19291X239	TRUE	2	2	2	1	2	4	Proliferative	NA	NA	NA	NA	full_run	NA	NA	NA	AA	AAS0410
19291X240	TRUE	2	2	2	2	3	4	Proliferative	NA	NA	NA	NA	full_run	NA	NA	NA	AA	AAS0411
19291X241	TRUE	1	3	3	2	1	3	Immunoreactive	NA	NA	NA	NA	full_run	NA	NA	NA	AA	AAS0412
19291X242	TRUE	2	2	2	1	2	4	Proliferative	NA	NA	NA	NA	full_run	NA	NA	NA	AA	AAS0413
19291X243	TRUE	1	1	3	2	1	3	Immunoreactive	NA	NA	NA	NA	full_run	NA	NA	NA	AA	AAS0414
19291X244	TRUE	1	1	1	1	1	1	Mesenchymal	NA	NA	NA	NA	full_run	NA	NA	NA	AA	AAS0415
19291X245	TRUE	2	2	2	2	3	3	Proliferative	NA	NA	NA	NA	full_run	NA	NA	NA	AA	AAS0417
19291X246	TRUE	1	1	1	1	1	1	Mesenchymal	NA	NA	NA	NA	full_run	NA	NA	NA	AA	AAS0418
19291X247	TRUE	1	1	1	2	3	3	Mesenchymal	NA	NA	NA	low_qual	full_run	NA	NA	NA	AA	AAS0419
19291X248	TRUE	2	2	2	2	3	4	Proliferative	NA	NA	NA	NA	full_run	NA	NA	NA	AA	AAS0423
19291X249	TRUE	2	2	2	2	2	4	Proliferative	NA	NA	NA	NA	full_run	NA	NA	NA	AA	AAS0425
19291X250	NA	NA	NA	NA	NA	NA	NA	NA	NA	NA	NA	low_qual	full_run	NA	TRUE	NA	AA	AAS0426
19291X251	TRUE	1	3	3	2	3	3	Immunoreactive	NA	NA	NA	NA	full_run	NA	NA	NA	AA	AAS0431
19291X252	TRUE	2	3	4	2	3	4	Differentiated	NA	NA	NA	low_qual	full_run	NA	NA	NA	AA	AAS0432
19291X253	NA	NA	NA	NA	NA	NA	NA	NA	NA	NA	NA	NA	full_run	NA	TRUE	NA	AA	AAS0438
19291X254	TRUE	2	2	2	2	2	4	Proliferative	NA	NA	NA	NA	full_run	NA	NA	NA	AA	AAS0441
19291X255	TRUE	2	3	3	2	3	3	Immunoreactive	NA	NA	NA	NA	full_run	NA	NA	NA	AA	AAS0443
19291X256	NA	NA	NA	NA	NA	NA	NA	NA	NA	NA	NA	NA	full_run	NA	TRUE	NA	AA	AAS0444
19291X257	NA	NA	NA	NA	NA	NA	NA	NA	NA	NA	NA	NA	full_run	NA	TRUE	NA	AA	AAS0445
19291X258	TRUE	2	2	4	2	3	4	Differentiated	NA	NA	re_seq	NA	full_run	NA	NA	NA	AA	AAS0450
19291X259	TRUE	1	1	3	1	1	3	Immunoreactive	NA	NA	NA	NA	full_run	NA	NA	NA	AA	AAS0457
19291X260	TRUE	1	1	1	1	1	1	Mesenchymal	NA	NA	NA	NA	full_run	NA	NA	NA	AA	AAS0459
19291X261	TRUE	2	2	2	1	2	2	Proliferative	NA	NA	NA	NA	full_run	NA	NA	NA	AA	AAS0462
19291X262	NA	NA	NA	NA	NA	NA	NA	NA	NA	NA	re_seq	NA	full_run	NA	TRUE	NA	AA	AAS0465
19291X263	NA	NA	NA	NA	NA	NA	NA	NA	NA	NA	re_seq	NA	full_run	NA	NA	TRUE	AA	AAS0471
19291X264	TRUE	1	1	1	1	1	1	Mesenchymal	NA	NA	NA	NA	full_run	NA	NA	NA	AA	AAS0473
19291X265	TRUE	1	1	1	1	1	1	Mesenchymal	NA	NA	NA	NA	full_run	NA	NA	NA	AA	AAS0477
19291X266	TRUE	1	1	1	1	1	1	Mesenchymal	NA	NA	NA	NA	full_run	NA	NA	NA	AA	AAS0478
19291X267	TRUE	1	1	1	1	1	1	Mesenchymal	NA	NA	NA	NA	full_run	NA	NA	NA	AA	AAS0483
19291X268	TRUE	1	3	3	2	1	3	Immunoreactive	NA	NA	NA	NA	full_run	NA	NA	NA	AA	AAS0484
19291X269	TRUE	1	1	1	1	1	2	Mesenchymal	NA	NA	NA	NA	full_run	NA	NA	NA	AA	AAS0486
19291X270	TRUE	2	2	2	1	2	4	Proliferative	NA	NA	NA	NA	full_run	NA	NA	NA	AA	AAS0488
19291X271	TRUE	1	1	1	1	2	4	Mesenchymal	NA	NA	NA	NA	full_run	NA	NA	NA	AA	AAS0489
19291X272	TRUE	1	1	1	1	2	2	Mesenchymal	NA	NA	NA	NA	full_run	NA	NA	NA	AA	AAS0490
19291X273	TRUE	1	3	3	2	3	3	Immunoreactive	NA	NA	NA	NA	full_run	NA	NA	NA	AA	AAS0491
19291X274	TRUE	1	1	3	2	1	3	Immunoreactive	NA	NA	NA	NA	full_run	NA	NA	NA	AA	AAS0492
19291X275	TRUE	1	2	2	1	2	4	Proliferative	NA	NA	NA	NA	full_run	NA	NA	NA	AA	AAS0494
19291X276	NA	NA	NA	NA	NA	NA	NA	NA	NA	NA	NA	low_qual	full_run	NA	TRUE	NA	AA	AAS0495
19291X277	TRUE	1	1	1	2	1	3	Mesenchymal	NA	NA	NA	NA	full_run	NA	NA	NA	AA	AAS0498
19291X278	TRUE	2	3	3	2	3	3	Immunoreactive	NA	NA	NA	NA	full_run	NA	NA	NA	AA	AAS0502
19291X279	TRUE	1	1	1	1	1	4	Mesenchymal	NA	NA	NA	NA	full_run	NA	NA	NA	AA	AAS0506
19291X280	TRUE	2	3	3	2	3	3	Immunoreactive	NA	NA	NA	NA	full_run	NA	NA	NA	AA	AAS0507
19291X281	NA	NA	NA	NA	NA	NA	NA	NA	NA	NA	NA	NA	full_run	NA	TRUE	NA	AA	AAS0511
19291X282	TRUE	1	1	1	1	2	4	Mesenchymal	NA	NA	NA	NA	full_run	NA	NA	NA	AA	AAS0515
19291X283	NA	NA	NA	NA	NA	NA	NA	NA	NA	NA	NA	NA	full_run	NA	TRUE	NA	AA	AAS0516
19291X284	TRUE	1	3	3	2	3	3	Immunoreactive	NA	NA	NA	NA	full_run	NA	NA	NA	AA	AAS1269
19291X285	TRUE	2	3	3	2	3	3	Immunoreactive	NA	NA	NA	NA	full_run	NA	NA	NA	AA	AAS1275
19291X286	NA	NA	NA	NA	NA	NA	NA	NA	NA	NA	NA	NA	full_run	NA	TRUE	NA	AA	AAS1281
19291X287	TRUE	2	3	3	2	3	3	Immunoreactive	NA	NA	NA	NA	full_run	NA	NA	NA	AA	AAS1283
19291X288	TRUE	2	3	3	2	3	3	Immunoreactive	NA	NA	NA	NA	full_run	NA	NA	NA	AA	AAS1290
19291X289	TRUE	2	3	3	2	3	3	Immunoreactive	NA	NA	NA	NA	full_run	NA	NA	NA	AA	AAS1296
19291X290	TRUE	1	1	3	1	1	3	Immunoreactive	NA	NA	NA	NA	full_run	NA	NA	NA	AA	AAS1299
19291X291	TRUE	1	1	1	1	1	1	Mesenchymal	NA	NA	NA	NA	full_run	NA	NA	NA	AA	AAS1301
19291X292	TRUE	1	1	1	1	1	1	Mesenchymal	NA	NA	NA	NA	full_run	NA	NA	NA	AA	AAS1302
19291X293	NA	NA	NA	NA	NA	NA	NA	NA	NA	NA	NA	low_qual	full_run	NA	TRUE	NA	AA	AAS1304
19291X294	TRUE	2	3	3	2	3	3	Immunoreactive	NA	NA	NA	NA	full_run	NA	NA	NA	AA	AAS1305
19291X295	TRUE	2	3	3	2	3	3	Immunoreactive	NA	NA	NA	NA	full_run	NA	NA	NA	AA	AAS1308
19291X296	TRUE	2	3	4	2	3	4	Differentiated	NA	NA	NA	NA	full_run	NA	NA	NA	AA	AAS1311
19291X297	NA	NA	NA	NA	NA	NA	NA	NA	NA	NA	NA	low_qual	full_run	NA	NA	TRUE	AA	AAS1317
19291X298	TRUE	1	3	3	2	3	3	Immunoreactive	NA	NA	NA	NA	full_run	NA	NA	NA	AA	AAS1325
19291X299	TRUE	1	1	1	1	1	1	Mesenchymal	NA	NA	NA	NA	full_run	NA	NA	NA	AA	AAS1327
19291X300	NA	NA	NA	NA	NA	NA	NA	NA	NA	NA	NA	NA	full_run	NA	TRUE	NA	AA	AAS1329
19291X301	TRUE	2	3	3	2	3	3	Immunoreactive	NA	NA	NA	NA	full_run	NA	NA	NA	AA	AAS1331
19291X302	TRUE	2	3	3	2	3	3	Immunoreactive	NA	NA	NA	NA	full_run	NA	NA	NA	AA	AAS1337
19291X303	NA	NA	NA	NA	NA	NA	NA	NA	NA	NA	NA	low_qual	full_run	NA	TRUE	NA	AA	AAS1340
19291X304	TRUE	2	3	3	2	3	3	Immunoreactive	NA	NA	NA	NA	full_run	NA	NA	NA	AA	AAS1344
19291X305	TRUE	1	3	3	2	1	3	Immunoreactive	NA	NA	NA	NA	full_run	NA	NA	NA	AA	AAS1346
19291X306	NA	NA	NA	NA	NA	NA	NA	NA	NA	NA	NA	NA	full_run	NA	TRUE	NA	AA	AAS1347
