## Supplemental Tables and Note for "Molecular subtypes of high-grade serous ovarian cancer across racial groups and gene expression platforms": supp_table_4_main_white_metadata_table.tsv

ID	ran_in_way_pipeline	ClusterK2_kmeans	ClusterK3_kmeans	ClusterK4_kmeans	ClusterK2_NMF	ClusterK3_NMF	ClusterK4_NMF	ClusterK4_kmeans_TCGA_names	external_HGSCsubtype_estimate	failed_seq	resequenced	low_qual	version	REMOVE_BLACK	REMOVE_LOW_EXPRESSION	study	Sample_ID
20160X108	TRUE	1	1	1	1	3	3	Mesenchymal	NA	NA	NA	NA	full_run	NA	NA	white	NCO0001
20160X247	TRUE	1	2	2	2	2	2	Proliferative	NA	NA	NA	NA	full_run	NA	NA	white	NCO0002
20160X248	TRUE	1	2	4	2	2	4	Differentiated	NA	NA	NA	NA	full_run	NA	NA	white	NCO0004
20160X284	TRUE	1	1	1	1	3	3	Mesenchymal	NA	NA	NA	NA	full_run	NA	NA	white	NCO0008
20160X221	TRUE	1	1	1	2	3	3	Mesenchymal	NA	NA	NA	NA	full_run	NA	NA	white	NCO0013
20160X24	TRUE	1	1	1	1	3	3	Mesenchymal	NA	NA	NA	NA	full_run	NA	NA	white	NCO0017
20160X1	TRUE	1	1	4	2	1	4	Differentiated	NA	NA	NA	NA	full_run	NA	NA	white	NCO0018
20160X144	NA	NA	NA	NA	NA	NA	NA	NA	NA	NA	NA	NA	full_run	NA	TRUE	white	NCO0019
20160X2	TRUE	1	2	4	1	2	3	Differentiated	NA	NA	NA	NA	full_run	NA	NA	white	NCO0021
20160X3	TRUE	1	2	4	2	2	4	Differentiated	NA	NA	NA	NA	full_run	NA	NA	white	NCO0022
20160X4	TRUE	2	3	3	1	3	3	Immunoreactive	NA	NA	NA	NA	full_run	NA	NA	white	NCO0025
20160X62	TRUE	2	2	4	1	3	3	Differentiated	NA	NA	NA	NA	full_run	NA	NA	white	NCO0026
20160X25	TRUE	1	2	4	2	2	2	Differentiated	NA	NA	NA	NA	full_run	NA	NA	white	NCO0027
20160X5	TRUE	1	1	4	2	1	3	Differentiated	NA	NA	NA	NA	full_run	NA	NA	white	NCO0029
20160X6	TRUE	1	1	1	2	1	3	Mesenchymal	NA	NA	NA	NA	full_run	NA	NA	white	NCO0030
20160X7	TRUE	1	1	4	1	3	3	Differentiated	NA	NA	NA	NA	full_run	NA	NA	white	NCO0035
20160X203	TRUE	1	2	4	2	2	4	Differentiated	NA	NA	NA	NA	full_run	NA	NA	white	NCO0037
20160X259	TRUE	1	1	1	1	2	2	Mesenchymal	NA	NA	re_seq	NA	full_run	NA	NA	white	NCO0044
18341X1	TRUE	2	3	4	1	3	3	Differentiated	C4.DIF	NA	NA	NA	pilot	NA	NA	white	NCO0051
20160X278	TRUE	1	1	1	2	2	2	Mesenchymal	NA	NA	NA	NA	full_run	NA	NA	white	NCO0054
20160X8	TRUE	1	1	4	2	1	4	Differentiated	NA	NA	NA	NA	full_run	NA	NA	white	NCO0057
20160X260	TRUE	2	2	2	1	2	2	Proliferative	NA	NA	NA	low_qual	full_run	NA	NA	white	NCO0062
20160X9	TRUE	1	1	1	2	1	1	Mesenchymal	NA	NA	NA	NA	full_run	NA	NA	white	NCO0104
20160X257	TRUE	1	1	1	1	3	3	Mesenchymal	NA	NA	NA	NA	full_run	NA	NA	white	NCO0106
20160X26	TRUE	2	3	3	1	3	3	Immunoreactive	NA	NA	NA	NA	full_run	NA	NA	white	NCO0108
20160X27	TRUE	2	3	3	1	3	3	Immunoreactive	NA	NA	NA	NA	full_run	NA	NA	white	NCO0116
18341X22	NA	NA	NA	NA	NA	NA	NA	NA	C2.IMM	NA	NA	NA	pilot	TRUE	NA	white	NCO0135
20160X28	TRUE	2	1	1	1	3	2	Mesenchymal	NA	NA	NA	NA	full_run	NA	NA	white	NCO0137
20160X29	TRUE	1	1	1	2	1	3	Mesenchymal	NA	NA	NA	NA	full_run	NA	NA	white	NCO0147
18341X4	TRUE	2	3	3	1	3	3	Immunoreactive	C4.DIF	NA	NA	NA	pilot	NA	NA	white	NCO0148
18341X2	TRUE	2	3	3	1	3	3	Immunoreactive	C4.DIF	NA	NA	NA	pilot	NA	NA	white	NCO0150
20160X109	TRUE	1	1	1	1	3	3	Mesenchymal	NA	NA	NA	NA	full_run	NA	NA	white	NCO0153
20160X10	TRUE	1	1	1	2	1	1	Mesenchymal	NA	NA	NA	NA	full_run	NA	NA	white	NCO1636
18341X46	TRUE	2	3	3	1	3	3	Immunoreactive	C2.IMM	NA	NA	NA	pilot	NA	NA	white	NCO0176
20160X80	TRUE	1	1	1	2	3	3	Mesenchymal	NA	NA	NA	NA	full_run	NA	NA	white	NCO0179
20160X30	TRUE	2	3	3	1	3	3	Immunoreactive	NA	NA	NA	NA	full_run	NA	NA	white	NCO0181
20160X292	TRUE	1	2	2	2	2	2	Proliferative	NA	NA	NA	NA	full_run	NA	NA	white	NCO0182
20160X63	TRUE	1	1	1	1	3	3	Mesenchymal	NA	NA	NA	NA	full_run	NA	NA	white	NCO0203
18341X9	TRUE	1	1	1	2	2	2	Mesenchymal	C1.MES	NA	NA	NA	pilot	NA	NA	white	NCO0208
20160X31	TRUE	1	2	4	2	2	4	Differentiated	NA	NA	NA	NA	full_run	NA	NA	white	NCO0252
20160X32	TRUE	2	3	3	1	3	3	Immunoreactive	NA	NA	NA	NA	full_run	NA	NA	white	NCO0253
20160X39	TRUE	1	2	4	1	2	3	Differentiated	NA	NA	NA	NA	full_run	NA	NA	white	NCO0255
20160X40	TRUE	1	1	4	2	2	4	Differentiated	NA	NA	NA	NA	full_run	NA	NA	white	NCO0257
20160X204	TRUE	1	1	4	2	2	4	Differentiated	NA	NA	NA	NA	full_run	NA	NA	white	NCO0265
20160X33	TRUE	1	1	1	2	1	1	Mesenchymal	NA	NA	NA	NA	full_run	NA	NA	white	NCO0274
20160X64	TRUE	1	1	1	2	1	2	Mesenchymal	NA	NA	NA	NA	full_run	NA	NA	white	NCO0283
20160X222	TRUE	1	1	1	1	3	3	Mesenchymal	NA	NA	NA	NA	full_run	NA	NA	white	NCO0286
20160X261	TRUE	1	2	4	2	2	4	Differentiated	NA	NA	NA	NA	full_run	NA	NA	white	NCO0287
20160X65	TRUE	1	1	1	2	1	1	Mesenchymal	NA	NA	NA	NA	full_run	NA	NA	white	NCO0367
20160X11	TRUE	1	1	1	2	1	1	Mesenchymal	NA	NA	NA	NA	full_run	NA	NA	white	NCO0372
20160X66	TRUE	1	2	2	2	2	2	Proliferative	NA	NA	NA	NA	full_run	NA	NA	white	NCO0374
20160X34	TRUE	1	1	4	2	3	3	Differentiated	NA	NA	NA	NA	full_run	NA	NA	white	NCO0375
20160X145	TRUE	2	3	3	1	3	3	Immunoreactive	NA	NA	NA	NA	full_run	NA	NA	white	NCO0394
20160X262	NA	NA	NA	NA	NA	NA	NA	NA	NA	NA	NA	low_qual	full_run	NA	TRUE	white	NCO0398
20160X263	TRUE	1	1	1	2	1	1	Mesenchymal	NA	NA	NA	NA	full_run	NA	NA	white	NCO0400
18341X50	TRUE	1	2	2	2	2	2	Proliferative	NA	NA	NA	NA	pilot	NA	NA	white	NCO0401
18341X23	NA	NA	NA	NA	NA	NA	NA	NA	C1.MES	NA	NA	NA	pilot	TRUE	NA	white	NCO0403
20160X67	TRUE	1	2	2	2	2	2	Proliferative	NA	NA	NA	NA	full_run	NA	NA	white	NCO0404
20160X41	TRUE	1	1	1	2	1	3	Mesenchymal	NA	NA	NA	NA	full_run	NA	NA	white	NCO0405
20160X264	TRUE	1	2	4	2	2	2	Differentiated	NA	NA	NA	NA	full_run	NA	NA	white	NCO0410
20160X35	TRUE	1	1	4	2	1	4	Differentiated	NA	NA	NA	NA	full_run	NA	NA	white	NCO0419
20160X12	TRUE	1	1	1	2	1	1	Mesenchymal	NA	NA	NA	NA	full_run	NA	NA	white	NCO0421
20160X280	TRUE	2	2	2	1	2	2	Proliferative	NA	NA	NA	NA	full_run	NA	NA	white	NCO0423
20160X42	TRUE	1	1	1	2	1	1	Mesenchymal	NA	NA	NA	NA	full_run	NA	NA	white	NCO0425
20160X68	TRUE	1	2	4	1	2	4	Differentiated	NA	NA	NA	NA	full_run	NA	NA	white	NCO0427
20160X137	TRUE	1	2	2	2	2	2	Proliferative	NA	NA	NA	NA	full_run	NA	NA	white	NCO0447
20160X69	TRUE	1	2	4	2	2	4	Differentiated	NA	NA	NA	NA	full_run	NA	NA	white	NCO0448
20160X179	TRUE	2	3	3	1	3	3	Immunoreactive	NA	NA	NA	NA	full_run	NA	NA	white	NCO0467
18341X5	TRUE	1	1	1	2	1	1	Mesenchymal	C1.MES	NA	NA	NA	pilot	NA	NA	white	NCO0468
20160X43	TRUE	1	1	1	2	2	2	Mesenchymal	NA	NA	NA	NA	full_run	NA	NA	white	NCO0505
20160X163	NA	NA	NA	NA	NA	NA	NA	NA	NA	NA	NA	NA	full_run	NA	NA	white	NCO0557
18341X47	TRUE	2	3	3	1	3	2	Immunoreactive	C4.DIF	NA	NA	NA	pilot	NA	NA	white	NCO0561
18341X3	TRUE	2	3	3	1	3	3	Immunoreactive	C2.IMM	NA	NA	NA	pilot	NA	NA	white	NCO0563
20160X265	TRUE	1	1	4	2	3	3	Differentiated	NA	NA	NA	NA	full_run	NA	NA	white	NCO0564
20160X249	TRUE	2	3	3	1	3	2	Immunoreactive	NA	NA	NA	NA	full_run	NA	NA	white	NCO0566
20160X36	TRUE	1	2	2	2	2	2	Proliferative	NA	NA	NA	NA	full_run	NA	NA	white	NCO0596
20160X266	TRUE	1	1	1	2	2	4	Mesenchymal	NA	NA	NA	NA	full_run	NA	NA	white	NCO0597
20160X267	TRUE	2	3	3	1	3	3	Immunoreactive	NA	NA	NA	NA	full_run	NA	NA	white	NCO0598
20160X186	TRUE	1	2	4	2	2	4	Differentiated	NA	NA	NA	NA	full_run	NA	NA	white	NCO0599
20160X37	TRUE	1	1	4	2	2	4	Differentiated	NA	NA	NA	NA	full_run	NA	NA	white	NCO0601
20160X44	TRUE	1	1	1	2	3	3	Mesenchymal	NA	NA	NA	NA	full_run	NA	NA	white	NCO0602
20160X187	TRUE	1	1	4	2	2	3	Differentiated	NA	NA	NA	NA	full_run	NA	NA	white	NCO0603
20160X268	TRUE	1	2	4	2	2	4	Differentiated	NA	NA	NA	NA	full_run	NA	NA	white	NCO0604
18341X51	TRUE	2	2	2	1	2	2	Proliferative	NA	NA	NA	NA	pilot	NA	NA	white	NCO0608
20160X180	TRUE	1	2	4	2	2	4	Differentiated	NA	NA	NA	NA	full_run	NA	NA	white	NCO0615
20160X162	TRUE	2	1	1	1	3	3	Mesenchymal	NA	NA	NA	NA	full_run	NA	NA	white	NCO0624
20160X164	NA	NA	NA	NA	NA	NA	NA	NA	NA	NA	NA	NA	full_run	NA	NA	white	NCO0625
20160X45	TRUE	1	2	4	2	2	4	Differentiated	NA	NA	NA	NA	full_run	NA	NA	white	NCO0630
20160X46	TRUE	1	1	1	1	3	3	Mesenchymal	NA	NA	NA	NA	full_run	NA	NA	white	NCO0632
20160X188	TRUE	1	2	2	2	2	2	Proliferative	NA	NA	NA	NA	full_run	NA	NA	white	NCO0684
20160X276	TRUE	2	3	3	1	3	3	Immunoreactive	NA	NA	NA	NA	full_run	NA	NA	white	NCO0685
20160X189	TRUE	1	1	1	1	3	3	Mesenchymal	NA	NA	NA	NA	full_run	NA	NA	white	NCO0686
20160X181	TRUE	1	1	4	2	1	3	Differentiated	NA	NA	NA	NA	full_run	NA	NA	white	NCO0700
20160X70	TRUE	1	2	4	2	2	4	Differentiated	NA	NA	NA	NA	full_run	NA	NA	white	NCO0707
18341X24	TRUE	1	2	2	2	2	2	Proliferative	C5.PRO	NA	NA	NA	pilot	NA	NA	white	NCO0710
20160X190	TRUE	1	2	2	2	2	2	Proliferative	NA	NA	NA	NA	full_run	NA	NA	white	NCO0717
20160X223	TRUE	2	2	2	1	2	2	Proliferative	NA	NA	NA	NA	full_run	NA	NA	white	NCO0721
18341X6	TRUE	2	3	3	1	3	3	Immunoreactive	C2.IMM	NA	NA	NA	pilot	NA	NA	white	NCO0734
20160X250	TRUE	2	3	3	1	3	3	Immunoreactive	NA	NA	NA	NA	full_run	NA	NA	white	NCO0735
20160X251	TRUE	2	3	3	1	3	3	Immunoreactive	NA	NA	NA	NA	full_run	NA	NA	white	NCO0752
20160X269	TRUE	2	3	3	1	3	3	Immunoreactive	NA	NA	NA	NA	full_run	NA	NA	white	NCO0755
20160X47	TRUE	1	1	1	2	2	2	Mesenchymal	NA	NA	NA	NA	full_run	NA	NA	white	NCO0766
20160X252	TRUE	2	3	3	1	3	3	Immunoreactive	NA	NA	re_seq	NA	full_run	NA	NA	white	NCO0769
20160X224	TRUE	1	1	1	2	1	1	Mesenchymal	NA	NA	NA	NA	full_run	NA	NA	white	NCO0771
18341X25	TRUE	2	3	3	1	3	3	Immunoreactive	C2.IMM	NA	NA	NA	pilot	NA	NA	white	NCO0777
20160X253	TRUE	2	2	2	1	2	2	Proliferative	NA	NA	re_seq	NA	full_run	NA	NA	white	NCO0804
20160X254	TRUE	2	2	2	1	2	2	Proliferative	NA	NA	NA	low_qual	full_run	NA	NA	white	NCO0805
20160X225	TRUE	1	1	1	2	1	3	Mesenchymal	NA	NA	NA	NA	full_run	NA	NA	white	NCO0806
20160X191	TRUE	2	3	3	1	3	3	Immunoreactive	NA	NA	NA	NA	full_run	NA	NA	white	NCO0811
20160X205	TRUE	1	1	1	2	3	3	Mesenchymal	NA	NA	NA	NA	full_run	NA	NA	white	NCO0825
20160X71	TRUE	1	1	4	2	2	4	Differentiated	NA	NA	NA	NA	full_run	NA	NA	white	NCO0827
20160X72	TRUE	1	2	2	2	2	2	Proliferative	NA	NA	NA	NA	full_run	NA	NA	white	NCO0828
20160X192	TRUE	1	2	2	2	2	2	Proliferative	NA	NA	NA	NA	full_run	NA	NA	white	NCO0838
20160X193	TRUE	2	2	4	1	2	4	Differentiated	NA	NA	NA	NA	full_run	NA	NA	white	NCO0840
20160X194	TRUE	1	2	2	2	2	2	Proliferative	NA	NA	NA	NA	full_run	NA	NA	white	NCO0842
20160X195	TRUE	1	2	4	2	2	4	Differentiated	NA	NA	NA	NA	full_run	NA	NA	white	NCO0843
20160X226	TRUE	2	3	3	1	3	3	Immunoreactive	NA	NA	NA	NA	full_run	NA	NA	white	NCO0846
20160X283	TRUE	1	1	1	1	3	3	Mesenchymal	NA	NA	NA	NA	full_run	NA	NA	white	NCO0877
20160X73	TRUE	1	1	1	2	2	2	Mesenchymal	NA	NA	NA	NA	full_run	NA	NA	white	NCO0882
20160X227	TRUE	2	3	3	1	3	3	Immunoreactive	NA	NA	NA	NA	full_run	NA	NA	white	NCO0885
20160X281	TRUE	2	3	3	1	3	2	Immunoreactive	NA	NA	NA	NA	full_run	NA	NA	white	NCO0889
20160X228	TRUE	2	3	3	1	3	3	Immunoreactive	NA	NA	NA	NA	full_run	NA	NA	white	NCO0890
20160X229	TRUE	2	3	3	1	3	3	Immunoreactive	NA	NA	NA	NA	full_run	NA	NA	white	NCO0892
20160X279	TRUE	1	2	4	2	2	4	Differentiated	NA	NA	NA	NA	full_run	NA	NA	white	NCO0893
20160X74	TRUE	2	3	3	1	3	3	Immunoreactive	NA	NA	NA	NA	full_run	NA	NA	white	NCO0910
20160X146	TRUE	2	3	3	1	3	3	Immunoreactive	NA	NA	NA	NA	full_run	NA	NA	white	NCO0916
20160X48	TRUE	2	3	3	1	3	3	Immunoreactive	NA	NA	NA	NA	full_run	NA	NA	white	NCO0924
20160X196	TRUE	2	3	3	1	3	3	Immunoreactive	NA	NA	NA	NA	full_run	NA	NA	white	NCO0926
20160X49	TRUE	1	2	2	2	2	2	Proliferative	NA	NA	NA	NA	full_run	NA	NA	white	NCO0929
20160X270	TRUE	1	2	4	2	1	3	Differentiated	NA	NA	NA	NA	full_run	NA	NA	white	NCO0930
20160X271	TRUE	2	3	3	1	3	3	Immunoreactive	NA	NA	NA	NA	full_run	NA	NA	white	NCO0932
20160X101	TRUE	1	2	2	2	2	2	Proliferative	NA	NA	NA	NA	full_run	NA	NA	white	NCO0935
20160X50	TRUE	2	3	3	1	3	3	Immunoreactive	NA	NA	NA	NA	full_run	NA	NA	white	NCO0937
20160X277	TRUE	1	2	2	2	2	2	Proliferative	NA	NA	NA	NA	full_run	NA	NA	white	NCO0938
20160X230	TRUE	1	1	4	2	1	4	Differentiated	NA	NA	NA	NA	full_run	NA	NA	white	NCO0939
20160X231	TRUE	2	3	2	1	3	2	Proliferative	NA	NA	NA	NA	full_run	NA	NA	white	NCO0941
20160X232	TRUE	2	3	3	1	3	3	Immunoreactive	NA	NA	NA	NA	full_run	NA	NA	white	NCO0942
20160X272	TRUE	1	1	4	2	1	4	Differentiated	NA	NA	NA	NA	full_run	NA	NA	white	NCO0944
20160X255	TRUE	2	3	3	1	3	3	Immunoreactive	NA	NA	re_seq	NA	full_run	NA	NA	white	NCO0973
20160X233	TRUE	1	1	1	1	3	3	Mesenchymal	NA	NA	NA	NA	full_run	NA	NA	white	NCO0976
20160X206	TRUE	2	3	3	1	3	3	Immunoreactive	NA	NA	NA	NA	full_run	NA	NA	white	NCO0981
20160X165	TRUE	1	2	2	2	2	2	Proliferative	NA	NA	NA	NA	full_run	NA	NA	white	NCO0985
20160X147	TRUE	1	2	4	2	2	4	Differentiated	NA	NA	NA	NA	full_run	NA	NA	white	NCO0987
20160X207	TRUE	1	1	1	1	3	3	Mesenchymal	NA	NA	NA	NA	full_run	NA	NA	white	NCO0993
20160X234	NA	NA	NA	NA	NA	NA	NA	NA	NA	NA	NA	low_qual	full_run	NA	TRUE	white	NCO0998
20160X235	TRUE	2	3	3	1	3	3	Immunoreactive	NA	NA	NA	NA	full_run	NA	NA	white	NCO0999
20160X148	TRUE	2	3	3	1	3	3	Immunoreactive	NA	NA	NA	NA	full_run	NA	NA	white	NCO1022
20160X236	TRUE	1	2	1	2	2	2	Mesenchymal	NA	NA	NA	NA	full_run	NA	NA	white	NCO1025
18341X52	TRUE	1	1	1	2	2	2	Mesenchymal	NA	NA	NA	NA	pilot	NA	NA	white	NCO1064
18341X42	TRUE	1	1	1	2	3	2	Mesenchymal	C4.DIF	NA	NA	NA	pilot	NA	NA	white	NCO1065
20160X51	TRUE	1	2	4	2	2	4	Differentiated	NA	NA	NA	NA	full_run	NA	NA	white	NCO1066
20160X52	TRUE	1	1	1	1	3	3	Mesenchymal	NA	NA	NA	NA	full_run	NA	NA	white	NCO1119
20160X53	TRUE	1	1	1	1	3	3	Mesenchymal	NA	NA	NA	NA	full_run	NA	NA	white	NCO1120
20160X256	NA	NA	NA	NA	NA	NA	NA	NA	NA	NA	NA	low_qual	full_run	NA	TRUE	white	NCO1121
20160X166	TRUE	2	3	3	1	3	2	Immunoreactive	NA	NA	NA	NA	full_run	NA	NA	white	NCO1122
20160X197	TRUE	1	1	1	2	1	2	Mesenchymal	NA	NA	NA	NA	full_run	NA	NA	white	NCO1128
20160X237	TRUE	2	3	3	1	3	3	Immunoreactive	NA	NA	NA	NA	full_run	NA	NA	white	NCO1131
20160X167	TRUE	2	2	2	1	2	2	Proliferative	NA	NA	NA	NA	full_run	NA	NA	white	NCO1132
20160X75	TRUE	1	1	1	2	2	2	Mesenchymal	NA	NA	NA	NA	full_run	NA	NA	white	NCO1138
18341X19	TRUE	2	3	3	1	3	3	Immunoreactive	C2.IMM	NA	NA	NA	pilot	NA	NA	white	NCO1149
20160X182	TRUE	2	3	3	1	3	2	Immunoreactive	NA	NA	NA	NA	full_run	NA	NA	white	NCO1153
20160X238	TRUE	2	2	2	1	2	2	Proliferative	NA	NA	NA	NA	full_run	NA	NA	white	NCO1164
18341X10	NA	NA	NA	NA	NA	NA	NA	NA	C4.DIF	NA	NA	NA	pilot	TRUE	NA	white	NCO1165
20160X239	TRUE	2	3	3	1	3	3	Immunoreactive	NA	NA	NA	NA	full_run	NA	NA	white	NCO1166
20160X38	TRUE	1	1	1	2	1	1	Mesenchymal	NA	NA	NA	NA	full_run	NA	NA	white	NCO1168
20160X198	TRUE	1	1	1	1	3	2	Mesenchymal	NA	NA	NA	NA	full_run	NA	NA	white	NCO1172
20160X240	TRUE	2	3	3	1	3	3	Immunoreactive	NA	NA	NA	NA	full_run	NA	NA	white	NCO1177
20160X208	TRUE	1	2	4	1	2	4	Differentiated	NA	NA	NA	NA	full_run	NA	NA	white	NCO1190
20160X241	TRUE	2	3	3	1	3	3	Immunoreactive	NA	NA	NA	NA	full_run	NA	NA	white	NCO1192
20160X242	TRUE	1	2	2	2	2	2	Proliferative	NA	NA	NA	NA	full_run	NA	NA	white	NCO1193
20160X243	TRUE	1	2	4	1	2	4	Differentiated	NA	NA	NA	NA	full_run	NA	NA	white	NCO1200
18341X26	NA	NA	NA	NA	NA	NA	NA	NA	C5.PRO	NA	NA	NA	pilot	TRUE	NA	white	NCO1204
20160X110	TRUE	2	3	3	1	3	2	Immunoreactive	NA	NA	re_seq	NA	full_run	NA	NA	white	NCO1208
20160X209	TRUE	2	3	3	1	3	3	Immunoreactive	NA	NA	NA	NA	full_run	NA	NA	white	NCO1210
20160X149	TRUE	1	1	1	1	3	3	Mesenchymal	NA	NA	NA	NA	full_run	NA	NA	white	NCO1216
20160X150	TRUE	2	3	3	1	3	3	Immunoreactive	NA	NA	NA	NA	full_run	NA	NA	white	NCO1253
20160X210	TRUE	2	3	3	1	3	3	Immunoreactive	NA	NA	NA	NA	full_run	NA	NA	white	NCO1267
20160X54	TRUE	2	3	3	1	3	3	Immunoreactive	NA	NA	NA	NA	full_run	NA	NA	white	NCO1268
18341X27	NA	NA	NA	NA	NA	NA	NA	NA	C4.DIF	NA	NA	NA	pilot	TRUE	NA	white	NCO1270
20160X55	TRUE	2	3	3	1	3	3	Immunoreactive	NA	NA	NA	NA	full_run	NA	NA	white	NCO1274
20160X291	TRUE	1	1	1	2	3	1	Mesenchymal	NA	NA	NA	NA	full_run	NA	NA	white	NCO1275
20160X211	TRUE	1	1	1	1	3	3	Mesenchymal	NA	NA	NA	NA	full_run	NA	NA	white	NCO1277
20160X212	TRUE	2	2	3	1	3	2	Immunoreactive	NA	NA	NA	NA	full_run	NA	NA	white	NCO1278
20160X244	TRUE	2	3	3	1	3	3	Immunoreactive	NA	NA	NA	NA	full_run	NA	NA	white	NCO1279
20160X290	TRUE	1	2	4	2	2	4	Differentiated	NA	NA	NA	NA	full_run	NA	NA	white	NCO1280
20160X111	TRUE	1	2	4	1	3	3	Differentiated	NA	NA	NA	NA	full_run	NA	NA	white	NCO1281
18341X48	TRUE	2	2	4	1	3	3	Differentiated	C4.DIF	NA	NA	NA	pilot	NA	NA	white	NCO1282
20160X151	TRUE	2	1	1	1	3	3	Mesenchymal	NA	NA	NA	NA	full_run	NA	NA	white	NCO1284
18341X43	TRUE	1	1	1	2	3	3	Mesenchymal	C1.MES	NA	NA	NA	pilot	NA	NA	white	NCO1285
20160X81	TRUE	1	1	1	1	3	3	Mesenchymal	NA	NA	NA	NA	full_run	NA	NA	white	NCO1288
20160X213	TRUE	2	3	3	1	3	3	Immunoreactive	NA	NA	NA	NA	full_run	NA	NA	white	NCO1290
20160X82	TRUE	1	1	1	2	2	2	Mesenchymal	NA	NA	NA	NA	full_run	NA	NA	white	NCO1292
20160X14	TRUE	1	2	4	2	2	4	Differentiated	NA	NA	NA	NA	full_run	NA	NA	white	NCO1293
18341X11	TRUE	1	1	1	2	1	3	Mesenchymal	C1.MES	NA	NA	NA	pilot	NA	NA	white	NCO1297
20160X83	TRUE	2	3	3	1	3	3	Immunoreactive	NA	NA	NA	NA	full_run	NA	NA	white	NCO1298
20160X214	TRUE	1	1	1	1	3	3	Mesenchymal	NA	NA	NA	NA	full_run	NA	NA	white	NCO1300
20160X76	TRUE	2	3	1	1	3	3	Mesenchymal	NA	NA	NA	NA	full_run	NA	NA	white	NCO1303
20160X288	TRUE	1	1	1	1	3	2	Mesenchymal	NA	NA	NA	NA	full_run	NA	NA	white	NCO1304
20160X152	TRUE	1	2	2	2	2	2	Proliferative	NA	NA	NA	NA	full_run	NA	NA	white	NCO1308
20160X56	TRUE	2	3	1	1	3	2	Mesenchymal	NA	NA	NA	NA	full_run	NA	NA	white	NCO1311
20160X285	TRUE	2	3	3	1	3	3	Immunoreactive	NA	NA	NA	NA	full_run	NA	NA	white	NCO1315
20160X215	TRUE	2	2	2	1	2	2	Proliferative	NA	NA	NA	NA	full_run	NA	NA	white	NCO1319
18341X28	NA	NA	NA	NA	NA	NA	NA	NA	C5.PRO	NA	NA	NA	pilot	TRUE	NA	white	NCO1321
20160X245	TRUE	1	1	1	2	1	1	Mesenchymal	NA	NA	NA	NA	full_run	NA	NA	white	NCO1334
20160X216	TRUE	2	2	2	1	2	2	Proliferative	NA	NA	NA	low_qual	full_run	NA	NA	white	NCO1335
20160X84	TRUE	1	1	1	2	1	2	Mesenchymal	NA	NA	NA	NA	full_run	NA	NA	white	NCO1351
20160X85	TRUE	2	2	2	1	2	2	Proliferative	NA	NA	NA	NA	full_run	NA	NA	white	NCO1352
20160X168	TRUE	1	1	1	1	3	2	Mesenchymal	NA	NA	NA	NA	full_run	NA	NA	white	NCO1354
18341X29	NA	NA	NA	NA	NA	NA	NA	NA	C5.PRO	NA	NA	NA	pilot	TRUE	NA	white	NCO1373
18341X17	NA	NA	NA	NA	NA	NA	NA	NA	C2.IMM	NA	NA	NA	pilot	TRUE	NA	white	NCO1705
18341X30	NA	NA	NA	NA	NA	NA	NA	NA	C1.MES	NA	NA	NA	pilot	TRUE	NA	white	NCO1395
20160X57	TRUE	2	1	1	1	3	3	Mesenchymal	NA	NA	NA	NA	full_run	NA	NA	white	NCO1416
20160X217	TRUE	2	2	2	1	2	2	Proliferative	NA	NA	NA	low_qual	full_run	NA	NA	white	NCO1417
20160X218	TRUE	1	2	4	2	2	4	Differentiated	NA	NA	NA	NA	full_run	NA	NA	white	NCO1418
20160X219	TRUE	1	2	4	2	2	4	Differentiated	NA	NA	NA	NA	full_run	NA	NA	white	NCO1420
20160X86	TRUE	2	3	3	1	3	2	Immunoreactive	NA	NA	NA	NA	full_run	NA	NA	white	NCO1424
20160X87	TRUE	1	1	1	2	2	2	Mesenchymal	NA	NA	NA	NA	full_run	NA	NA	white	NCO1425
20160X15	TRUE	1	2	4	2	2	4	Differentiated	NA	NA	NA	NA	full_run	NA	NA	white	NCO1441
20160X88	TRUE	2	3	3	1	3	3	Immunoreactive	NA	NA	NA	NA	full_run	NA	NA	white	NCO1444
20160X220	TRUE	1	2	4	2	2	4	Differentiated	NA	NA	NA	NA	full_run	NA	NA	white	NCO1445
18341X31	NA	NA	NA	NA	NA	NA	NA	NA	C4.DIF	NA	NA	NA	pilot	TRUE	NA	white	NCO1477
18341X32	NA	NA	NA	NA	NA	NA	NA	NA	C4.DIF	NA	NA	NA	pilot	TRUE	NA	white	NCO1478
20160X89	TRUE	2	3	3	1	3	3	Immunoreactive	NA	NA	NA	NA	full_run	NA	NA	white	NCO1479
20160X58	TRUE	1	1	1	1	3	3	Mesenchymal	NA	NA	NA	NA	full_run	NA	NA	white	NCO1503
20160X246	TRUE	2	3	3	1	3	3	Immunoreactive	NA	NA	NA	NA	full_run	NA	NA	white	NCO1504
18341X44	TRUE	2	1	1	1	3	2	Mesenchymal	C1.MES	NA	NA	NA	pilot	NA	NA	white	NCO1508
20160X112	TRUE	2	3	3	1	3	3	Immunoreactive	NA	NA	re_seq	NA	full_run	NA	NA	white	NCO1715
20160X90	TRUE	1	2	4	1	2	4	Differentiated	NA	NA	NA	NA	full_run	NA	NA	white	NCO1542
20160X153	TRUE	1	1	1	2	3	2	Mesenchymal	NA	NA	NA	NA	full_run	NA	NA	white	NCO1551
20160X169	TRUE	2	3	3	1	3	3	Immunoreactive	NA	NA	NA	low_qual	full_run	NA	NA	white	NCO1554
20160X102	TRUE	2	3	3	1	3	3	Immunoreactive	NA	NA	NA	NA	full_run	NA	NA	white	NCO1555
18341X33	NA	NA	NA	NA	NA	NA	NA	NA	C4.DIF	NA	NA	NA	pilot	TRUE	NA	white	NCO1557
20160X91	TRUE	1	1	4	2	2	4	Differentiated	NA	NA	NA	NA	full_run	NA	NA	white	NCO1560
20160X113	TRUE	2	3	3	1	3	3	Immunoreactive	NA	NA	NA	NA	full_run	NA	NA	white	NCO1561
20160X170	TRUE	2	2	3	1	2	3	Immunoreactive	NA	NA	NA	NA	full_run	NA	NA	white	NCO1564
20160X171	TRUE	1	1	1	1	3	2	Mesenchymal	NA	NA	NA	low_qual	full_run	NA	NA	white	NCO1565
20160X114	TRUE	1	1	1	2	3	3	Mesenchymal	NA	NA	NA	NA	full_run	NA	NA	white	NCO1568
20160X115	TRUE	1	1	1	1	3	3	Mesenchymal	NA	NA	NA	NA	full_run	NA	NA	white	NCO1572
18341X34	NA	NA	NA	NA	NA	NA	NA	NA	C5.PRO	NA	NA	NA	pilot	TRUE	NA	white	NCO1574
20160X172	TRUE	1	2	4	2	2	2	Differentiated	NA	NA	NA	NA	full_run	NA	NA	white	NCO1575
20160X92	TRUE	1	2	4	2	2	2	Differentiated	NA	NA	NA	NA	full_run	NA	NA	white	NCO1580
20160X116	TRUE	1	2	4	2	2	4	Differentiated	NA	NA	NA	NA	full_run	NA	NA	white	NCO1583
20160X117	TRUE	1	3	4	1	3	3	Differentiated	NA	NA	NA	NA	full_run	NA	NA	white	NCO1726
20160X199	TRUE	1	1	4	2	2	4	Differentiated	NA	NA	NA	NA	full_run	NA	NA	white	NCO1589
18341X35	NA	NA	NA	NA	NA	NA	NA	NA	C1.MES	NA	NA	NA	pilot	TRUE	NA	white	NCO1590
18341X45	NA	NA	NA	NA	NA	NA	NA	NA	C4.DIF	NA	NA	NA	pilot	TRUE	NA	white	NCO1727
20160X173	TRUE	1	1	1	2	1	1	Mesenchymal	NA	NA	NA	NA	full_run	NA	NA	white	NCO1592
20160X174	TRUE	1	1	1	1	3	3	Mesenchymal	NA	NA	NA	NA	full_run	NA	NA	white	NCO1593
18341X12	NA	NA	NA	NA	NA	NA	NA	NA	C5.PRO	NA	NA	NA	pilot	TRUE	NA	white	NCO1728
20160X154	TRUE	2	3	3	1	3	3	Immunoreactive	NA	NA	NA	NA	full_run	NA	NA	white	NCO1595
20160X274	TRUE	2	3	3	1	3	2	Immunoreactive	NA	NA	NA	NA	full_run	NA	NA	white	NCO1732
20160X103	TRUE	1	1	1	2	1	2	Mesenchymal	NA	NA	NA	NA	full_run	NA	NA	white	NCO1601
18341X20	TRUE	2	2	2	1	2	2	Proliferative	C5.PRO	NA	NA	NA	pilot	NA	NA	white	NCO1735
20160X273	TRUE	2	2	2	1	2	2	Proliferative	NA	NA	NA	NA	full_run	NA	NA	white	NCO1620
20160X183	TRUE	1	2	2	2	2	2	Proliferative	NA	NA	NA	NA	full_run	NA	NA	white	NCO1748
20160X155	TRUE	1	2	4	2	2	4	Differentiated	NA	NA	NA	NA	full_run	NA	NA	white	NCO1751
20160X138	TRUE	1	2	4	1	3	4	Differentiated	NA	NA	NA	NA	full_run	NA	NA	white	NCO1755
20160X104	TRUE	2	3	3	1	3	3	Immunoreactive	NA	NA	re_seq	NA	full_run	NA	NA	white	NCO1758
20160X175	TRUE	2	3	3	1	3	3	Immunoreactive	NA	NA	NA	NA	full_run	NA	NA	white	NCO1764
20160X200	TRUE	1	2	4	2	2	2	Differentiated	NA	NA	NA	NA	full_run	NA	NA	white	NCO1765
20160X176	TRUE	1	2	2	2	2	2	Proliferative	NA	NA	NA	NA	full_run	NA	NA	white	NCO1766
20160X139	TRUE	1	1	1	2	1	1	Mesenchymal	NA	NA	NA	NA	full_run	NA	NA	white	NCO1769
20160X156	TRUE	2	2	4	1	3	3	Differentiated	NA	NA	NA	NA	full_run	NA	NA	white	NCO1770
20160X16	TRUE	1	1	1	2	2	2	Mesenchymal	NA	NA	NA	NA	full_run	NA	NA	white	NCO1773
20160X177	TRUE	2	3	3	1	3	3	Immunoreactive	NA	NA	NA	NA	full_run	NA	NA	white	NCO1774
20160X118	TRUE	1	1	1	2	1	3	Mesenchymal	NA	NA	NA	NA	full_run	NA	NA	white	NCO1796
20160X286	TRUE	1	1	1	2	1	4	Mesenchymal	NA	NA	NA	NA	full_run	NA	NA	white	NCO1802
20160X157	TRUE	1	1	1	2	2	2	Mesenchymal	NA	NA	NA	NA	full_run	NA	NA	white	NCO1803
20160X158	TRUE	1	1	1	2	1	1	Mesenchymal	NA	NA	NA	NA	full_run	NA	NA	white	NCO1805
20160X140	TRUE	1	1	1	2	3	3	Mesenchymal	NA	NA	NA	NA	full_run	NA	NA	white	NCO1810
20160X93	TRUE	1	2	4	2	2	4	Differentiated	NA	NA	NA	NA	full_run	NA	NA	white	NCO1811
20160X105	TRUE	2	3	3	1	3	3	Immunoreactive	NA	NA	NA	NA	full_run	NA	NA	white	NCO1812
20160X178	TRUE	2	3	3	1	3	3	Immunoreactive	NA	NA	NA	low_qual	full_run	NA	NA	white	NCO1852
20160X119	TRUE	2	1	1	1	3	3	Mesenchymal	NA	NA	NA	NA	full_run	NA	NA	white	NCO1859
20160X120	TRUE	1	1	1	2	2	2	Mesenchymal	NA	NA	NA	NA	full_run	NA	NA	white	NCO1861
20160X121	TRUE	1	1	1	2	2	1	Mesenchymal	NA	NA	NA	NA	full_run	NA	NA	white	NCO1883
20160X122	TRUE	1	1	1	2	1	3	Mesenchymal	NA	NA	NA	NA	full_run	NA	NA	white	NCO1886
20160X123	TRUE	1	1	4	2	2	4	Differentiated	NA	NA	NA	NA	full_run	NA	NA	white	NCO1887
20160X124	TRUE	2	3	3	1	3	3	Immunoreactive	NA	NA	NA	NA	full_run	NA	NA	white	NCO1890
18341X36	NA	NA	NA	NA	NA	NA	NA	NA	C2.IMM	NA	NA	NA	pilot	TRUE	NA	white	NCO1891
20160X17	TRUE	1	1	4	1	3	3	Differentiated	NA	NA	NA	NA	full_run	NA	NA	white	NCO1893
20160X94	TRUE	2	3	3	1	3	3	Immunoreactive	NA	NA	NA	NA	full_run	NA	NA	white	NCO1897
20160X125	TRUE	1	1	1	1	3	3	Mesenchymal	NA	NA	NA	NA	full_run	NA	NA	white	NCO1904
20160X106	TRUE	1	1	1	1	3	3	Mesenchymal	NA	NA	re_seq	NA	full_run	NA	NA	white	NCO1953
20160X95	TRUE	2	3	3	1	3	3	Immunoreactive	NA	NA	NA	NA	full_run	NA	NA	white	NCO1957
20160X59	TRUE	2	3	3	1	3	3	Immunoreactive	NA	NA	NA	NA	full_run	NA	NA	white	NCO2022
18341X13	NA	NA	NA	NA	NA	NA	NA	NA	C4.DIF	NA	NA	NA	pilot	TRUE	NA	white	NCO1961
20160X159	TRUE	1	1	4	2	1	3	Differentiated	NA	NA	NA	NA	full_run	NA	NA	white	NCO1982
20160X126	TRUE	1	1	1	2	1	2	Mesenchymal	NA	NA	NA	NA	full_run	NA	NA	white	NCO1983
20160X96	TRUE	2	3	3	1	3	3	Immunoreactive	NA	NA	NA	NA	full_run	NA	NA	white	NCO1987
20160X201	TRUE	1	2	4	1	3	4	Differentiated	NA	NA	NA	NA	full_run	NA	NA	white	NCO2043
20160X18	TRUE	2	3	3	1	3	3	Immunoreactive	NA	NA	NA	NA	full_run	NA	NA	white	NCO2044
18341X14	NA	NA	NA	NA	NA	NA	NA	NA	C4.DIF	NA	NA	NA	pilot	TRUE	NA	white	NCO2046
20160X275	TRUE	2	3	3	1	3	3	Immunoreactive	NA	NA	NA	NA	full_run	NA	NA	white	NCO1992
20160X97	TRUE	1	1	1	2	3	1	Mesenchymal	NA	NA	NA	NA	full_run	NA	NA	white	NCO1994
18341X38	NA	NA	NA	NA	NA	NA	NA	NA	C1.MES	NA	NA	NA	pilot	TRUE	NA	white	NCO2049
20160X293	TRUE	1	1	1	2	3	1	Mesenchymal	NA	NA	NA	NA	full_run	NA	NA	white	NCO2103
20160X98	TRUE	1	1	4	2	2	4	Differentiated	NA	NA	NA	NA	full_run	NA	NA	white	NCO2052
20160X202	TRUE	1	2	4	1	2	4	Differentiated	NA	NA	NA	NA	full_run	NA	NA	white	NCO2121
20160X19	TRUE	2	3	3	1	3	3	Immunoreactive	NA	NA	NA	NA	full_run	NA	NA	white	NCO2054
20160X127	TRUE	2	3	3	1	3	3	Immunoreactive	NA	NA	NA	NA	full_run	NA	NA	white	NCO2060
20160X20	TRUE	1	2	4	2	2	2	Differentiated	NA	NA	NA	NA	full_run	NA	NA	white	NCO1997
20160X128	TRUE	1	2	4	2	2	4	Differentiated	NA	NA	NA	NA	full_run	NA	NA	white	NCO2062
20160X99	TRUE	1	1	4	2	2	4	Differentiated	NA	NA	NA	NA	full_run	NA	NA	white	NCO2123
20160X100	TRUE	2	3	3	1	3	3	Immunoreactive	NA	NA	NA	NA	full_run	NA	NA	white	NCO2124
18341X15	NA	NA	NA	NA	NA	NA	NA	NA	C1.MES	NA	NA	NA	pilot	TRUE	NA	white	NCO2071
20160X129	TRUE	2	3	3	1	3	3	Immunoreactive	NA	NA	NA	NA	full_run	NA	NA	white	NCO2072
20160X130	TRUE	1	2	2	2	2	2	Proliferative	NA	NA	NA	NA	full_run	NA	NA	white	NCO2006
18341X39	NA	NA	NA	NA	NA	NA	NA	NA	C2.IMM	NA	NA	NA	pilot	TRUE	NA	white	NCO2075
20160X60	TRUE	1	1	1	2	1	3	Mesenchymal	NA	NA	NA	NA	full_run	NA	NA	white	NCO2081
18341X40	NA	NA	NA	NA	NA	NA	NA	NA	C5.PRO	NA	NA	NA	pilot	TRUE	NA	white	NCO2082
20160X141	TRUE	1	1	1	2	2	2	Mesenchymal	NA	NA	NA	NA	full_run	NA	NA	white	NCO2086
20160X131	TRUE	1	1	1	2	1	2	Mesenchymal	NA	NA	NA	NA	full_run	NA	NA	white	NCO2093
20160X21	TRUE	1	2	4	2	2	4	Differentiated	NA	NA	NA	NA	full_run	NA	NA	white	NCO2097
20160X160	TRUE	1	1	1	1	3	3	Mesenchymal	NA	NA	NA	NA	full_run	NA	NA	white	NCO2134
20160X22	TRUE	1	2	4	1	2	4	Differentiated	NA	NA	NA	NA	full_run	NA	NA	white	NCO2135
20160X287	TRUE	1	1	1	2	1	1	Mesenchymal	NA	NA	NA	NA	full_run	NA	NA	white	NCO2099
18341X41	NA	NA	NA	NA	NA	NA	NA	NA	C4.DIF	NA	NA	NA	pilot	TRUE	NA	white	NCO2143
20160X258	TRUE	1	2	4	2	2	4	Differentiated	NA	NA	NA	NA	full_run	NA	NA	white	NCO2144
20160X294	TRUE	2	2	2	1	2	2	Proliferative	NA	NA	NA	NA	full_run	NA	NA	white	NCO2145
18341X18	TRUE	1	1	1	2	1	2	Mesenchymal	C1.MES	NA	NA	NA	pilot	NA	NA	white	NCO2147
20160X77	TRUE	1	1	1	2	1	1	Mesenchymal	NA	NA	NA	NA	full_run	NA	NA	white	NCO2161
20160X142	TRUE	1	1	1	1	3	3	Mesenchymal	NA	NA	NA	NA	full_run	NA	NA	white	NCO2165
20160X282	TRUE	2	2	4	1	2	3	Differentiated	NA	NA	NA	NA	full_run	NA	NA	white	NCO2167
20160X143	TRUE	1	1	1	2	3	3	Mesenchymal	NA	NA	NA	NA	full_run	NA	NA	white	NCO2169
20160X61	TRUE	2	2	4	1	3	4	Differentiated	NA	NA	NA	NA	full_run	NA	NA	white	NCO2171
20160X78	TRUE	1	2	4	2	2	4	Differentiated	NA	NA	NA	NA	full_run	NA	NA	white	NCO2174
20160X132	TRUE	1	1	1	2	2	1	Mesenchymal	NA	NA	NA	NA	full_run	NA	NA	white	NCO2180
20160X161	TRUE	2	3	3	1	3	3	Immunoreactive	NA	NA	NA	NA	full_run	NA	NA	white	NCO2189
20160X79	TRUE	1	1	1	2	1	2	Mesenchymal	NA	NA	NA	NA	full_run	NA	NA	white	NCO2195
20160X133	TRUE	1	2	2	2	2	2	Proliferative	NA	NA	NA	NA	full_run	NA	NA	white	NCO2198
20160X107	NA	NA	NA	NA	NA	NA	NA	NA	NA	NA	NA	low_qual	full_run	NA	TRUE	white	NCO2275
20160X184	TRUE	1	1	1	2	1	4	Mesenchymal	NA	NA	NA	NA	full_run	NA	NA	white	NCO2276
20160X134	TRUE	1	1	1	1	3	2	Mesenchymal	NA	NA	NA	NA	full_run	NA	NA	white	NCO2277
20160X185	TRUE	2	2	4	1	2	4	Differentiated	NA	NA	NA	low_qual	full_run	NA	NA	white	NCO2279
20160X135	TRUE	1	2	4	2	2	4	Differentiated	NA	NA	NA	NA	full_run	NA	NA	white	NCO2284
18341X21	TRUE	2	2	2	1	2	2	Proliferative	C5.PRO	NA	NA	NA	pilot	NA	NA	white	NCO2285
20160X289	TRUE	1	1	1	2	2	3	Mesenchymal	NA	NA	NA	NA	full_run	NA	NA	white	NCO2288
20160X136	TRUE	1	2	4	2	2	4	Differentiated	NA	NA	NA	NA	full_run	NA	NA	white	NCO2289
20160X23	TRUE	1	1	1	1	3	3	Mesenchymal	NA	NA	NA	NA	full_run	NA	NA	white	NCO2290
