## Supplemental Tables and Note for "Molecular subtypes of high-grade serous ovarian cancer across racial groups and gene expression platforms": supp_table_5_consensusOV.tsv

Dataset	Mesenchymal	Proliferative	Immunoreactive	Differentiated
SchildkrautB	0.727	0.763	0.710	0.621
SchildkrautW	0.682	0.818	0.589	0.701
TCGA	0.892	0.935	0.863	0.837
Mayo	0.870	0.903	0.915	0.836
Tothill	0.858	0.904	0.809	0.898
Yoshihara	0.850	0.916	0.729	0.857
